# Functional Genomics in Human iPSC-Derived Sinoatrial Node Cells Reveals Shared Regulatory Determinants of Heart Rate and Atrial Fibrillation

**DOI:** 10.1101/2023.07.01.547335

**Authors:** James L. Engel, Xianglong Zhang, Rajiv A. Mohan, Navraj Lally, Amanda W. Soe, Grace Yang, Daniel R. Lu, Olaia F. Vila, Vanessa Arias, Jasper Lee, Christophero Hale, Yi-Hsiang Hsu, Chi-Ming Li, Gabriel B. Loeb, Arun Padmanabhan, Roland S. Wu, Yen-Sin Ang, Vasanth Vedantham

**Author notes:** <u>Corresponding Authors:</u> Yen-Sin Ang, PhD, Vasanth Vedantham, MD, PhD, Smith Cardiovascular Research Building 555 Mission Bay Blvd South, 352M, San Francisco, CA 94158. These authors contributed equally (James L. Engel, Xianglong Zhang).

## Abstract

Human model systems for functional genomics of heart rhythm are needed to translate genome wide association studies into biological insight and actionable targets. Here we develop a human induced pluripotent stem cell sinoatrial node system that recapitulated the transcriptional and epigenetic heterogeneity of primary human pacemaker tissue, permitting exploration of heart rhythm-associated single nucleotide polymorphisms (SNPs) in a cell subtype-specific manner. Using self-transcribing active regulatory region sequencing (STARR-seq), we experimentally validated numerous enhancers containing heart rhythm associated variants. We demonstrated the utility of this platform for fine mapping of candidate causal SNPs by identifying an AF-associated variant at the *ATXN1* locus that affects signal responsiveness of an enhancer, and a variant at the *GNB4* locus that regulates cardiac autonomic sensitivity, leading to a pleiotropic effect on heart rate and atrial fibrillation. Taken together, these data establish a robust human cellular system to explore the mechanistic basis of heart rhythm heritability.
