## Supplementary Table 1 for "Functional Genomics in Human iPSC-Derived Sinoatrial Node Cells Reveals Shared Regulatory Determinants of Heart Rate and Atrial Fibrillation"

### Sheet: Comparison-SANCM Diff Protocols
	This study	Wiesinger et al.	Ren et al.	Liu et al.	Zhang et al.	Protze et al.	Yechikov et al.	Liu et al.
Day 0	CHIR99021	Activin-A, BMP4, CHIR99021	CHIR99021	CHIR99021	CHIR99021	BMP4	CHIR99021	CHIR99021
Day 1						BMP4, Activin-A, bFGF
Day 2	IWP2
Day 3	BMP4, SB431542, RA	XAV939	IWP2	IWP2	IWR1	BMP4, SB431542, RA, PD173074	IWR1, SB431542	IWP2
Day 4	PD173074	XAV939, BMP4, RA, PD173074
Day 5			CHIR99021	BMS	CDH5			BMP4, PD173074, BMS
Notes:
Differentiation type	Monolayer	Monolayer	Monolayer	Monolayer	Monolayer	EB	Monolayer	Monolayer
Metabolic selection	Yes	No	No	No	No	No	No	No
Total days of differentiation	34	19	15	21	20	20	14	16
PMID		36217819	31402282	35220280	38149479	27941801	33128951	32678003
