## Supplementary Table 3 for "Functional Genomics in Human iPSC-Derived Sinoatrial Node Cells Reveals Shared Regulatory Determinants of Heart Rate and Atrial Fibrillation"

### Sheet: SANCM_vs_ACM_DEGs
Gene	p_val	avg_log2FC	pct.1	pct.2	p_val_adj
NPPB	0	-4.22462	0.206	0.792	0
MYLK	0	-2.22835	0.547	0.81	0
ANKRD1	0	-2.00861	0.861	0.979	0
NPPA	0	-1.96996	0.97	0.995	0
TAGLN	0	-1.83716	0.835	0.981	0
ACTC1	0	-1.25032	1	1	0
MYL3	2.99723e-207	-1.06589	0.45	0.634	8.24807e-203
ACTA2	0	-1.05203	0.926	0.989	0
KRT18	0	-1.02475	0.961	0.99	0
TNFRSF12A	0	-1.00612	0.449	0.835	0
TUBB2A	0	-0.988252	0.358	0.856	0
DGKI	0	-0.91239	0.496	0.837	0
GHRH	0	-0.899396	0.182	0.677	0
IGFBP7	0	-0.887585	0.64	0.925	0
CALB2	0	-0.87751	0.09	0.57	0
MYL7	0	-0.872218	1	1	0
ACTB	2.24072e-132	-0.847302	0.935	0.98	6.16623e-128
CCN2	0	-0.834189	0.409	0.705	0
ANGPT1	0	-0.833299	0.382	0.746	0
FGF12	0	-0.830231	0.259	0.708	0
CSRP3	0	-0.823561	0.978	0.994	0
COL2A1	0	-0.797808	0.399	0.709	0
KRT8	0	-0.774105	0.971	0.989	0
TUBA1B	0	-0.755881	0.909	0.978	0
HSPB1	0	-0.752947	0.995	0.999	0
TUBB	0	-0.723321	0.964	0.989	0
ACTN1	0	-0.722749	0.66	0.896	0
TUBA1A	0	-0.702668	0.945	0.977	0
SYNPO2L	0	-0.700384	0.927	0.977	0
TUBB6	0	-0.693481	0.738	0.931	0
MYL6	0	-0.674417	1	1	0
HMGCS1	0	-0.658246	0.647	0.871	0
MMP15	0	-0.65223	0.83	0.959	0
GYG1	0	-0.648864	0.891	0.973	0
FABP3	0	-0.647627	0.978	0.993	0
TNNC1	0	-0.642673	0.998	1	0
TUBB4B	0	-0.633324	0.752	0.918	0
ATP5MC1	0	-0.620458	0.986	0.996	0
CALD1	9.37867e-239	-0.617305	0.952	0.978	2.58092e-234
CNN1	0	-0.614259	0.89	0.971	0
FITM1	0	-0.596505	0.823	0.956	0
MT3	0	-0.589088	0.141	0.505	0
TMSB10	0	-0.588614	0.997	0.998	0
PDLIM1	0	-0.571566	0.819	0.959	0
TPM2	0	-0.570434	0.977	0.989	0
UBE2S	0	-0.563306	0.574	0.847	0
MYL12A	0	-0.558298	0.975	0.991	0
TPM1	0	-0.539472	1	1	0
TIMP1	1.7909e-301	-0.53585	0.924	0.974	4.92837e-297
PAM	0	-0.52417	0.984	0.992	0
COX7A2	0	-0.51684	0.997	0.999	0
PDLIM3	2.21287e-158	-0.5117	0.885	0.946	6.08959e-154
XRCC4	0	-0.502093	0.354	0.703	0
DHRS9	2.8969e-54	-0.496322	0.325	0.432	7.97197e-50
SORBS2	0	-0.485461	0.98	0.987	0
MRPL41	0	-0.476996	0.975	0.993	0
MYOZ2	0	-0.474388	0.965	0.987	0
VCAN	6.15229e-285	-0.473563	0.873	0.958	1.69305e-280
ACAT2	0	-0.46906	0.452	0.742	0
CAV1	6.31977e-137	-0.46883	0.729	0.815	1.73914e-132
TNNI3	2.87978e-113	-0.467508	0.862	0.932	7.92487e-109
NEFL	0	-0.46652	0.266	0.677	0
MYL9	0	-0.465703	0.999	1	0
RPL22L1	0	-0.460193	0.707	0.881	0
LRRC49	0	-0.459553	0.275	0.64	0
NME2	0	-0.459281	0.995	0.998	0
SLC25A4	0	-0.459206	0.989	0.995	0
MSMO1	0	-0.457457	0.629	0.837	0
ASB2	0	-0.449679	0.524	0.827	0
ACTN2	0	-0.44865	0.974	0.987	0
XIRP1	0	-0.444575	0.608	0.852	0
CRABP2	8.85643e-118	-0.4445	0.562	0.734	2.4372e-113
GLRX	0	-0.442243	0.736	0.893	0
HSPB7	0	-0.43917	0.989	0.997	0
TMSB4X	2.53078e-148	-0.438458	0.978	0.995	6.96446e-144
TPM3	0	-0.433444	0.767	0.916	0
MICOS10	0	-0.433377	0.976	0.993	0
HSPA8	0	-0.429283	0.985	0.991	0
MYH7	1.16201e-149	-0.427824	0.303	0.5	3.19773e-145
COL3A1	1.47041e-59	-0.426217	0.289	0.4	4.04641e-55
WDR1	0	-0.425179	0.825	0.955	0
TUBB2B	0	-0.422614	0.11	0.441	0
IDI1	4.1654e-267	-0.422548	0.732	0.881	1.14628e-262
CYP51A1	1.54548e-268	-0.418938	0.822	0.924	4.25301e-264
NME1	0	-0.415994	0.713	0.918	0
COX5A	0	-0.414318	0.993	0.998	0
CIAO2B	0	-0.413719	0.954	0.985	0
ATP5MC3	0	-0.413543	0.998	0.999	0
CYCS	0	-0.412216	0.992	0.997	0
UQCRH	0	-0.410893	0.997	0.999	0
NDUFA12	0	-0.40879	0.982	0.994	0
MLLT11	0	-0.403915	0.885	0.965	0
MRPL12	0	-0.401612	0.8	0.943	0
SH3BGRL3	1.63211e-252	-0.399313	0.664	0.855	4.49141e-248
NES	0	-0.398913	0.98	0.986	0
S100A11	1.09498e-157	-0.396659	0.707	0.859	3.01329e-153
FDPS	2.25618e-278	-0.395499	0.817	0.926	6.20879e-274
CCDC3	0	-0.394716	0.296	0.668	0
THBS4	2.06371e-275	-0.39338	0.575	0.81	5.67912e-271
EIF1B	0	-0.393373	0.979	0.989	0
JPT1	0	-0.391082	0.664	0.883	0
RHOC	0	-0.388078	0.934	0.982	0
MYBPC3	2.82194e-218	-0.387844	0.951	0.971	7.76569e-214
AIF1L	0	-0.385667	0.396	0.729	0
UQCRC1	0	-0.384375	0.935	0.976	0
CALM1	4.01851e-295	-0.381816	0.934	0.982	1.10585e-290
GADD45G	0	-0.381772	0.139	0.445	0
ATP5F1D	0	-0.380653	0.995	0.998	0
SYNPO2	7.68455e-78	-0.379952	0.754	0.848	2.11471e-73
CMC2	0	-0.3701	0.865	0.96	0
AKR1B1	0	-0.363414	0.628	0.859	0
LAPTM4B	0	-0.363042	0.986	0.992	0
ALDH3A2	9.98356e-274	-0.362797	0.746	0.896	2.74738e-269
SKAP2	0	-0.359956	0.244	0.69	0
FBN2	1.36268e-299	-0.357642	0.722	0.898	3.74996e-295
CHCHD10	0	-0.357563	0.994	0.998	0
PPP1R14B	0	-0.356875	0.881	0.964	0
UQCRQ	3.42358e-279	-0.356841	0.997	0.999	9.42134e-275
LMOD1	5.04943e-287	-0.355733	0.452	0.711	1.38955e-282
SMPX	0	-0.354127	0.998	1	0
NDUFB2	0	-0.353194	0.997	0.999	0
PHB	0	-0.352961	0.938	0.975	0
CSRP1	5.89616e-276	-0.350156	0.243	0.503	1.62257e-271
BMP7	6.57443e-292	-0.349873	0.673	0.888	1.80922e-287
RND3	0	-0.346048	0.246	0.581	0
HOTAIRM1	0	-0.339188	0.199	0.628	0
NKX2-5	0	-0.337153	0.678	0.936	0
PDLIM7	4.41826e-281	-0.336644	0.814	0.935	1.21586e-276
HSP90AA1	0	-0.335296	0.998	0.997	0
BANCR	4.89657e-251	-0.334853	0.144	0.377	1.34749e-246
MPC1	1.03449e-272	-0.334803	0.901	0.967	2.84682e-268
COTL1	5.41281e-246	-0.334284	0.549	0.778	1.48955e-241
PDLIM4	0	-0.330322	0.297	0.661	0
RRAS	6.27688e-271	-0.328672	0.709	0.89	1.72733e-266
SCD	2.1504e-242	-0.327638	0.676	0.855	5.91769e-238
TPM4	5.16723e-173	-0.326787	0.909	0.959	1.42197e-168
TUBB3	0	-0.326663	0.1	0.41	0
MYLK3	4.40934e-268	-0.325405	0.697	0.878	1.21341e-263
PFN1	6.78292e-247	-0.323678	0.985	0.993	1.86659e-242
SPARC	1.05996e-178	-0.32351	0.913	0.973	2.91689e-174
PCGF5	1.50597e-280	-0.32229	0.673	0.863	4.14427e-276
SELENOW	0	-0.322157	0.999	1	0
MYL12B	2.07084e-238	-0.322106	0.96	0.981	5.69873e-234
TGM2	2.30288e-225	-0.321401	0.673	0.866	6.33728e-221
RAB4A	1.45052e-284	-0.319766	0.805	0.922	3.99168e-280
RAB9B	4.29395e-267	-0.317954	0.838	0.944	1.18165e-262
CFL1	0	-0.317355	0.996	0.996	0
GOT1	1.05278e-281	-0.317292	0.917	0.97	2.89715e-277
HEPH	0	-0.316839	0.494	0.785	0
ACTA1	3.70303e-98	-0.316241	0.124	0.253	1.01904e-93
MAP2K1	0	-0.315983	0.403	0.703	0
SQLE	5.50781e-190	-0.315718	0.6	0.783	1.51569e-185
RCAN1	6.02872e-154	-0.315676	0.541	0.743	1.65904e-149
HMCES	0	-0.313079	0.414	0.718	0
LRRC10	0	-0.312281	0.353	0.666	0
PKM	0	-0.311172	0.986	0.994	0
LIMS1	3.10921e-158	-0.309479	0.567	0.758	8.55625e-154
POMP	0	-0.308514	0.982	0.992	0
FLNC	1.02076e-236	-0.306387	0.817	0.932	2.80902e-232
GSTP1	2.51469e-198	-0.30597	0.988	0.993	6.92017e-194
FKBP1A	0	-0.305655	0.907	0.971	0
NUAK1	0	-0.302891	0.304	0.599	0
A2M	1.11524e-80	-0.30269	0.831	0.909	3.06903e-76
PEA15	8.30495e-200	-0.302382	0.685	0.848	2.28544e-195
IDH2	6.3777e-277	-0.302126	0.946	0.979	1.75508e-272
AP2S1	9.92221e-285	-0.301344	0.938	0.978	2.73049e-280
ATP5PO	2.37368e-240	-0.301236	0.995	0.998	6.53214e-236
MICOS13	2.01143e-265	-0.300677	0.973	0.988	5.53525e-261
MRPS12	5.95353e-299	-0.300406	0.745	0.909	1.63835e-294
HHIP	0	-0.297433	0.1	0.386	0
NDUFB8	0	-0.296362	0.991	0.993	0
PGAM1	1.59796e-252	-0.293212	0.93	0.986	4.39742e-248
PSMD8	3.36976e-257	-0.292093	0.957	0.98	9.27324e-253
TGFB1I1	3.72525e-202	-0.291566	0.749	0.898	1.02515e-197
CST3	1.74312e-204	-0.291254	0.928	0.976	4.79689e-200
REXO2	4.23801e-280	-0.288065	0.738	0.908	1.16626e-275
NDUFB9	0	-0.287938	0.985	0.992	0
LMO4	1.27376e-168	-0.286976	0.775	0.914	3.50525e-164
PTTG1	1.02391e-90	-0.285131	0.327	0.499	2.81771e-86
ISOC2	1.86445e-264	-0.284521	0.777	0.923	5.13077e-260
YWHAQ	4.22174e-259	-0.284212	0.922	0.976	1.16178e-254
LMOD2	1.62817e-195	-0.283537	0.303	0.538	4.48056e-191
MYL4	2.31537e-211	-0.28269	1	1	6.37167e-207
LY6E	0	-0.282014	0.464	0.761	0
CAVIN1	1.44462e-192	-0.280866	0.886	0.957	3.97546e-188
FLNA	1.23193e-109	-0.280154	0.494	0.688	3.39015e-105
IER3	6.46431e-245	-0.279184	0.315	0.58	1.77891e-240
TIMM17A	3.60414e-286	-0.27707	0.77	0.921	9.91824e-282
TMED9	1.43111e-249	-0.276326	0.781	0.914	3.93828e-245
UQCRFS1	4.10587e-298	-0.275794	0.987	0.992	1.1299e-293
ISG15	2.24273e-277	-0.275257	0.555	0.803	6.17177e-273
NAV1	0	-0.273653	0.155	0.462	0
GNG5	4.12229e-281	-0.272916	0.995	0.998	1.13441e-276
ACO2	3.46437e-234	-0.272502	0.934	0.977	9.53359e-230
SMYD1	1.91017e-228	-0.272431	0.841	0.948	5.2566e-224
DCXR	6.4234e-262	-0.272342	0.745	0.915	1.76766e-257
DHCR24	5.12362e-272	-0.271417	0.461	0.733	1.40997e-267
MATN2	1.58989e-262	-0.271344	0.419	0.692	4.37523e-258
PRDX2	1.88897e-220	-0.270158	0.997	0.998	5.19826e-216
NDUFS6	6.03735e-266	-0.270066	0.992	0.995	1.66142e-261
MSN	4.76934e-204	-0.270066	0.732	0.881	1.31247e-199
FDFT1	4.33607e-156	-0.270012	0.749	0.875	1.19324e-151
PPIA	1.30666e-206	-0.268669	0.996	0.996	3.59579e-202
EIF4A1	2.18107e-214	-0.268404	0.945	0.976	6.00209e-210
MLF2	1.87636e-251	-0.268386	0.87	0.957	5.16355e-247
PRMT1	4.99423e-229	-0.266202	0.9	0.96	1.37436e-224
UNC45B	2.27425e-226	-0.266143	0.896	0.963	6.25851e-222
ATP5PF	1.21989e-215	-0.26594	0.998	0.999	3.35701e-211
LDLR	8.24472e-257	-0.264588	0.348	0.619	2.26887e-252
CD151	4.71671e-234	-0.264478	0.808	0.934	1.29799e-229
MCRIP2	8.20016e-256	-0.263627	0.716	0.895	2.2566e-251
RAMP1	2.5505e-84	-0.262923	0.811	0.888	7.01872e-80
ATP5F1B	1.50643e-247	-0.262506	0.997	0.996	4.14556e-243
S100A10	2.06606e-09	-0.261977	0.797	0.826	5.6856e-05
DUSP14	1.24599e-261	-0.261286	0.443	0.707	3.42884e-257
MICAL2	4.142e-241	-0.26097	0.545	0.78	1.13984e-236
CDV3	1.2801e-163	-0.259307	0.887	0.946	3.52271e-159
ACTG1	1.4444e-30	-0.258924	0.862	0.937	3.97486e-26
THBS1	6.43093e-142	-0.257954	0.319	0.521	1.76973e-137
PPM1K	5.02122e-161	-0.257836	0.693	0.858	1.38179e-156
ADAM19	3.35531e-272	-0.256225	0.403	0.677	9.23348e-268
TP53I11	2.95154e-294	-0.255318	0.437	0.722	8.12235e-290
RBP1	1.03042e-113	-0.255156	0.964	0.985	2.83562e-109
NEBL	3.9705e-152	-0.254533	0.992	0.991	1.09264e-147
NUDT14	1.88565e-229	-0.254402	0.659	0.857	5.18913e-225
PPIF	1.0913e-235	-0.252849	0.6	0.82	3.00314e-231
NDUFA6	1.34898e-215	-0.252676	0.979	0.993	3.71227e-211
EIF3K	6.17888e-177	-0.25218	0.994	0.996	1.70037e-172
COX6B1	1.54745e-183	-0.252148	0.999	0.999	4.25843e-179
RPL8	7.38083e-178	-0.252046	1	1	2.03113e-173
C19orf53	7.18001e-176	-0.251904	0.956	0.983	1.97587e-171
C9orf16	8.51513e-152	-0.250856	0.935	0.971	2.34328e-147
CKB	2.13749e-126	-0.250504	0.834	0.946	5.88215e-122
FSCN1	0	-0.250312	0.345	0.653	0
COX4I1	1.32125e-206	-0.25028	0.999	1	3.63594e-202
NCAM1	1.02478e-151	0.250025	0.942	0.944	2.82008e-147
PSIP1	2.00459e-175	0.250044	0.784	0.734	5.51642e-171
ITM2B	7.85434e-195	0.250444	0.969	0.961	2.16144e-190
CACNB2	3.16307e-169	0.250488	0.656	0.584	8.70446e-165
H3F3B	1.39946e-95	0.250733	0.933	0.941	3.85117e-91
CIR1	1.9755e-178	0.253081	0.727	0.688	5.43638e-174
TBX5-AS1	4.8471e-178	0.253463	0.529	0.409	1.33387e-173
ZNF608	3.10594e-154	0.254655	0.786	0.759	8.54725e-150
HMGN3	7.01868e-230	0.255095	0.978	0.978	1.93147e-225
QPRT	1.81061e-216	0.255369	0.972	0.964	4.98261e-212
PRKAR2B	2.55135e-162	0.255483	0.745	0.713	7.02106e-158
PMPCB	6.77808e-172	0.255689	0.857	0.853	1.86526e-167
SNX2	2.3353e-154	0.256029	0.838	0.835	6.42652e-150
ISL1	4.57545e-99	0.256505	0.652	0.599	1.25912e-94
TCAF1	7.95245e-154	0.256822	0.762	0.743	2.18843e-149
BEX2	2.73808e-109	0.257486	0.884	0.894	7.53491e-105
BBX	2.47977e-173	0.258038	0.831	0.817	6.82408e-169
RUNX1T1	1.14049e-162	0.258175	0.847	0.838	3.13851e-158
ATP2A2	5.06764e-146	0.259539	0.999	0.993	1.39456e-141
TUT4	3.71491e-175	0.260487	0.828	0.806	1.02231e-170
RSF1	8.34334e-177	0.261051	0.896	0.893	2.296e-172
PNN	2.97197e-159	0.261243	0.894	0.872	8.17856e-155
PLCL1	5.08649e-156	0.261515	0.65	0.549	1.39975e-151
SPATS2L	3.43028e-166	0.261603	0.898	0.886	9.43979e-162
ZNF106	7.53738e-129	0.261702	0.926	0.93	2.07421e-124
PBX1	1.60084e-155	0.261904	0.928	0.927	4.40535e-151
FTL	7.01203e-194	0.262319	0.987	0.984	1.92964e-189
SEPTIN11	4.89214e-138	0.262449	0.861	0.868	1.34627e-133
RBBP4	5.0847e-184	0.262971	0.904	0.892	1.39926e-179
COL4A6	1.38714e-125	0.263436	0.881	0.884	3.81727e-121
ZFAS1	5.39046e-206	0.264024	0.967	0.962	1.4834e-201
HCN4	8.0741e-169	0.264327	0.713	0.647	2.22191e-164
MCC	4.52799e-223	0.265596	0.559	0.431	1.24606e-218
HMGB1	0	0.26602	0.996	0.993	0
TPR	7.33833e-190	0.266149	0.953	0.937	2.01944e-185
ARHGAP5	4.23154e-174	0.267789	0.9	0.902	1.16448e-169
CCDC144NL-AS1	1.90161e-149	0.268242	0.619	0.541	5.23305e-145
IER2	9.83923e-72	0.268746	0.618	0.583	2.70766e-67
MAP1LC3A	1.73383e-258	0.268968	0.565	0.368	4.77134e-254
TNFAIP8	2.48903e-166	0.269156	0.748	0.694	6.84957e-162
AFF3	6.03472e-147	0.269401	0.673	0.626	1.6607e-142
TMEM106B	7.64589e-211	0.269453	0.81	0.789	2.10407e-206
FILIP1	2.82983e-228	0.269503	0.992	0.984	7.78741e-224
MIR133A1HG	3.45339e-79	0.269534	0.725	0.718	9.50339e-75
SESN3	1.22486e-155	0.270527	0.701	0.652	3.3707e-151
TNRC6B	2.86024e-201	0.270753	0.937	0.929	7.8711e-197
NOP53	7.03008e-198	0.270952	0.92	0.913	1.93461e-193
RPL7	0	0.27129	0.998	0.999	0
SMAD7	4.5799e-208	0.272118	0.513	0.375	1.26034e-203
ARID1B	9.96223e-188	0.272834	0.824	0.808	2.74151e-183
GATA6	2.43142e-177	0.27307	0.88	0.882	6.69102e-173
TIPARP	3.87596e-157	0.273544	0.694	0.651	1.06663e-152
ASAH1	1.76808e-165	0.275214	0.989	0.986	4.86558e-161
EFNA5	2.85771e-176	0.275415	0.484	0.36	7.86414e-172
B2M	9.10664e-187	0.275549	0.996	0.993	2.50606e-182
PCBP2	3.27316e-254	0.276098	0.974	0.969	9.00742e-250
MEF2C	1.20148e-159	0.276214	0.878	0.865	3.30636e-155
YAP1	3.62191e-214	0.278073	0.76	0.729	9.96712e-210
B3GALT2	1.28338e-300	0.278734	0.454	0.247	3.53172e-296
RPL22	0	0.279372	0.998	0.998	0
RBIS	1.08278e-222	0.280476	0.892	0.869	2.97969e-218
CREBRF	1.64754e-240	0.280911	0.584	0.442	4.53387e-236
PAIP2	8.41392e-198	0.281282	0.925	0.915	2.31543e-193
ATRX	5.09193e-228	0.281638	0.977	0.969	1.40125e-223
GJC1	6.07842e-172	0.281697	0.724	0.678	1.67272e-167
TMEM159	3.11849e-186	0.282075	0.483	0.348	8.58177e-182
LPGAT1	1.29896e-109	0.282366	0.751	0.757	3.57461e-105
UACA	1.75363e-188	0.282901	0.668	0.592	4.82583e-184
RBM24	1.10425e-164	0.284793	0.907	0.909	3.03878e-160
RB1CC1	4.97928e-211	0.285743	0.869	0.847	1.37025e-206
ADM	0	0.285785	0.332	0.098	0
QKI	1.94997e-234	0.285799	0.966	0.957	5.36611e-230
MT-ND1	2.82628e-186	0.28651	0.999	0.995	7.77764e-182
COBL	0	0.286542	0.461	0.227	0
SLC40A1	1.34728e-222	0.287238	0.643	0.536	3.70757e-218
NRP2	3.25938e-135	0.28728	0.781	0.76	8.96949e-131
C11orf58	6.67596e-242	0.287635	0.968	0.957	1.83716e-237
RPL27A	6.77708e-275	0.287707	0.999	0.995	1.86498e-270
CHRM2	4.36493e-172	0.289408	0.871	0.864	1.20119e-167
PHF3	8.04968e-219	0.289852	0.854	0.826	2.21519e-214
PPIC	2.82235e-247	0.290015	0.981	0.969	7.76681e-243
CAP2	5.27511e-218	0.290202	0.972	0.97	1.45166e-213
SNHG32	9.77228e-219	0.290956	0.892	0.884	2.68923e-214
WSB1	4.37764e-177	0.291375	0.909	0.899	1.20468e-172
ZNF292	6.49696e-202	0.291511	0.838	0.814	1.7879e-197
GOLGB1	1.71286e-172	0.291563	0.921	0.905	4.71363e-168
COL4A5	1.09917e-188	0.2917	0.943	0.929	3.0248e-184
KAT6B	1.64715e-192	0.29253	0.818	0.787	4.53279e-188
AC147651.1	1.49379e-249	0.293136	0.571	0.402	4.11077e-245
HIST1H4C	7.20756e-265	0.29371	0.924	0.895	1.98345e-260
RPS25	0	0.293758	0.999	0.999	0
DST	2.63467e-171	0.294116	0.898	0.885	7.25035e-167
SRSF5	2.97178e-238	0.294256	0.936	0.929	8.17803e-234
BHLHE41	7.02306e-259	0.296028	0.46	0.275	1.93268e-254
PCMTD1	2.57143e-250	0.296494	0.807	0.763	7.07632e-246
EEF1A1	0	0.297335	1	1	0
RPS24	0	0.299402	1	1	0
SEC62	4.07914e-252	0.301098	0.951	0.933	1.12254e-247
HNRNPU	3.23798e-226	0.301256	0.971	0.958	8.9106e-222
NFIC	2.82662e-259	0.301423	0.87	0.853	7.77857e-255
PTMA	1.76095e-240	0.302042	0.993	0.991	4.84596e-236
ECHDC2	3.97346e-275	0.303655	0.64	0.487	1.09346e-270
GOLGA4	4.01484e-182	0.304065	0.962	0.95	1.10484e-177
ANKRD12	2.73185e-214	0.304571	0.841	0.806	7.51778e-210
HIF3A	2.9835e-253	0.305056	0.713	0.624	8.2103e-249
HAND2-AS1	1.99558e-145	0.310083	0.86	0.864	5.49164e-141
G0S2	1.34266e-161	0.311491	0.476	0.331	3.69488e-157
PLEKHA5	5.36231e-231	0.312872	0.895	0.885	1.47565e-226
TMEM87A	9.08941e-208	0.313339	0.713	0.663	2.50131e-203
NRP1	2.37054e-178	0.313777	0.797	0.773	6.52349e-174
LRRC39	5.05339e-254	0.314469	0.748	0.636	1.39064e-249
CYB5A	1.08677e-227	0.3145	0.778	0.745	2.99067e-223
BCO2	6.23905e-263	0.314506	0.602	0.44	1.71693e-258
DSP	1.69792e-192	0.316318	0.959	0.945	4.67252e-188
RPL23	0	0.316841	0.999	0.997	0
PLCXD3	0	0.317089	0.433	0.204	0
PET100	2.01881e-231	0.317272	0.958	0.937	5.55558e-227
ZRANB2	1.0858e-291	0.31752	0.923	0.9	2.98802e-287
TMX4	6.20734e-238	0.318317	0.934	0.924	1.7082e-233
INPP4B	2.96391e-162	0.318907	0.779	0.73	8.15639e-158
UNC5B-AS1	1.18019e-270	0.318989	0.579	0.403	3.24778e-266
SMS	1.3526e-163	0.319227	0.982	0.982	3.72223e-159
PLPP3	5.64705e-255	0.320188	0.623	0.481	1.55401e-250
ANOS1	2.68218e-281	0.321141	0.585	0.427	7.3811e-277
NSA2	8.65741e-271	0.321924	0.95	0.936	2.38243e-266
RPL21	0	0.322713	1	0.999	0
SMAD9	0	0.323564	0.472	0.221	0
RPL34	0	0.324003	0.999	0.999	0
CACUL1	8.29073e-278	0.324527	0.758	0.694	2.28153e-273
UBR3	7.63968e-260	0.324824	0.821	0.787	2.10236e-255
PTPRK	8.89554e-243	0.324857	0.775	0.716	2.44796e-238
THSD7A	0	0.325256	0.458	0.219	0
MYOM2	3.09501e-224	0.325908	0.595	0.463	8.51716e-220
RASSF8	1.65031e-227	0.327244	0.814	0.776	4.5415e-223
ARL6IP5	0	0.329241	0.988	0.976	0
ANAPC16	0	0.329524	0.988	0.983	0
FBXO25	2.90724e-303	0.329695	0.562	0.397	8.00044e-299
DDX17	2.01962e-279	0.329861	0.974	0.964	5.55778e-275
ACOT11	1.23357e-237	0.330389	0.733	0.664	3.39467e-233
PLN	1.3193e-197	0.331189	0.998	0.998	3.63058e-193
BAZ2B	5.09591e-261	0.331555	0.789	0.738	1.40234e-256
MIR99AHG	0	0.332498	0.513	0.286	0
N4BP2L2	4.79551e-286	0.334777	0.927	0.918	1.31968e-281
BOD1L1	5.16173e-267	0.335171	0.856	0.814	1.42046e-262
SNHG6	5.27175e-305	0.337821	0.969	0.96	1.45073e-300
NFIB	6.85025e-264	0.337955	0.886	0.866	1.88512e-259
KIAA1324L	4.71583e-176	0.338652	0.784	0.761	1.29775e-171
NFIA	1.49285e-166	0.338652	0.858	0.844	4.10817e-162
RHOQ	1.57439e-265	0.340837	0.91	0.91	4.33256e-261
GABPB1-AS1	7.64942e-205	0.341391	0.831	0.804	2.10504e-200
CDH2	2.05671e-305	0.341821	0.99	0.974	5.65985e-301
RASD1	2.14587e-166	0.343654	0.724	0.642	5.90521e-162
UNC5B	0	0.344472	0.63	0.444	0
MAGI2-AS3	1.16648e-297	0.345778	0.907	0.888	3.21003e-293
MT-ATP8	3.59187e-202	0.345798	0.968	0.904	9.88446e-198
BMP4	4.75128e-34	0.346744	0.521	0.531	1.30751e-29
RPL13A	0	0.347501	1	0.999	0
RSRC1	0	0.350254	0.842	0.757	0
FZD1	2.30114e-302	0.350559	0.677	0.522	6.33252e-298
KTN1	0	0.351244	0.994	0.986	0
MMP23B	4.76127e-175	0.352254	0.554	0.414	1.31025e-170
MEF2A	9.96495e-305	0.352291	0.961	0.946	2.74225e-300
CLIC4	0	0.357969	0.937	0.93	0
JPX	0	0.360624	0.957	0.943	0
AC020909.2	1.09389e-275	0.363671	0.997	0.994	3.01027e-271
BMP2	1.39996e-167	0.365039	0.628	0.511	3.85256e-163
MTUS1	0	0.366515	0.923	0.895	0
LIMCH1	6.47355e-203	0.368118	0.628	0.471	1.78146e-198
TSC22D1	0	0.368857	0.941	0.926	0
TBX3	4.75785e-131	0.370739	0.343	0.228	1.30931e-126
TLN2	0	0.372836	0.769	0.681	0
BTG2	3.98794e-230	0.374649	0.684	0.587	1.09744e-225
LSAMP	0	0.375746	0.632	0.42	0
SSPN	6.68423e-235	0.376842	0.912	0.893	1.83943e-230
RRAD	1.55333e-162	0.378218	0.968	0.938	4.27461e-158
CAPN3	1.38527e-243	0.379797	0.571	0.416	3.81212e-239
HNRNPA1	0	0.382294	0.995	0.991	0
AKAP9	1.66963e-296	0.384092	0.951	0.931	4.59467e-292
LUC7L3	0	0.384419	0.938	0.922	0
MLF1	1.58682e-285	0.387188	0.885	0.863	4.36678e-281
ARGLU1	0	0.388091	0.927	0.902	0
NR2F2	5.59609e-269	0.389851	0.984	0.974	1.53999e-264
EIF3E	0	0.389932	0.979	0.966	0
ATP1B2	0	0.39143	0.845	0.757	0
HAND2	1.71521e-258	0.391996	0.936	0.923	4.72009e-254
HTRA1	6.12985e-176	0.39219	0.774	0.751	1.68687e-171
KLHL41	0	0.394448	0.645	0.444	0
SCP2	8.28188e-293	0.394967	0.981	0.981	2.27909e-288
TBX5	8.45731e-302	0.394971	0.901	0.881	2.32737e-297
RPS21	0	0.396867	0.998	0.998	0
ASPH	0	0.397669	0.908	0.87	0
STAG2	0	0.401158	0.914	0.875	0
DLC1	0	0.403307	0.569	0.309	0
SERPINI1	1.49446e-210	0.404897	0.541	0.387	4.11262e-206
BASP1	1.11495e-179	0.40977	0.517	0.397	3.06824e-175
TECRL	0	0.410044	0.997	0.993	0
EIF4B	0	0.410952	0.959	0.952	0
RPL38	0	0.413699	0.999	0.996	0
SNHG14	0	0.41964	0.99	0.98	0
TRMT9B	0	0.419761	0.528	0.212	0
RPL23A	0	0.424313	1	0.996	0
TRPM3	0	0.426148	0.509	0.297	0
KLHL24	0	0.427168	0.818	0.702	0
PPFIA2	0	0.427833	0.49	0.164	0
RPS29	6.50943e-214	0.4287	0.999	0.998	1.79133e-209
ZNF385B	0	0.435667	0.849	0.75	0
PPP1R12B	2.50655e-306	0.439336	0.971	0.959	6.89779e-302
MARCKS	1.17807e-264	0.439844	0.679	0.535	3.24192e-260
CPE	0	0.439934	0.949	0.937	0
RYR2	0	0.440709	0.975	0.955	0
PALMD	0	0.440935	0.568	0.262	0
PPP1R1A	2.15754e-271	0.440959	0.978	0.965	5.93734e-267
SPOCK1	0	0.441724	0.836	0.708	0
FRMD4B	0	0.446288	0.779	0.678	0
MT-CO1	0	0.448217	1	0.999	0
RPL37	0	0.452078	1	0.999	0
PNISR	0	0.456935	0.978	0.952	0
TRH	0	0.458612	0.339	0.084	0
ZFP36L1	0	0.463825	0.913	0.876	0
MT-ND6	1.15075e-193	0.465974	0.959	0.918	3.16674e-189
CKM	2.56525e-164	0.466039	0.597	0.461	7.05932e-160
SFRP5	1.71148e-193	0.466659	0.588	0.472	4.70983e-189
RPL36A	0	0.470008	0.999	0.997	0
FTX	0	0.471295	0.916	0.854	0
CACNA1D	0	0.472	0.743	0.594	0
FOS	2.74569e-185	0.479303	0.496	0.336	7.55585e-181
SOX4	5.50436e-268	0.482511	0.896	0.863	1.51475e-263
EGR1	1.34977e-146	0.4832	0.643	0.553	3.71444e-142
RPL31	0	0.484248	0.998	0.995	0
SYNE2	0	0.490336	0.876	0.778	0
GNAO1	0	0.493894	0.745	0.546	0
ID1	0	0.498204	0.431	0.204	0
TRDN	0	0.502514	0.971	0.947	0
MT-ND3	0	0.511498	1	0.998	0
CTSV	6.19494e-246	0.514243	0.832	0.753	1.70479e-241
RPL37A	0	0.530384	1	1	0
MT-ND4L	2.15802e-306	0.532687	0.997	0.986	5.93864e-302
CMYA5	0	0.534489	0.962	0.955	0
SLC8A1	0	0.538784	0.997	0.987	0
RPS27	0	0.541256	1	1	0
VSNL1	0	0.542552	0.965	0.931	0
ID2	0	0.545246	0.745	0.559	0
MB	2.54781e-284	0.548525	0.838	0.772	7.01132e-280
AL136171.2	7.45685e-134	0.556864	0.803	0.831	2.05205e-129
SH3KBP1	0	0.57003	0.944	0.915	0
PLCG2	0	0.57667	0.84	0.732	0
PNRC1	0	0.585585	0.966	0.917	0
NR2F1	0	0.592325	0.76	0.564	0
NAP1L1	0	0.595166	0.997	0.995	0
TXNIP	0	0.599681	0.889	0.782	0
BTG1	0	0.601134	0.99	0.979	0
MYH11	5.27058e-73	0.601854	0.545	0.474	1.45041e-68
KCNQ1OT1	6.61659e-278	0.606192	0.862	0.794	1.82082e-273
PRRX1	0	0.618019	0.469	0.131	0
BMP5	0	0.665297	0.944	0.905	0
HES1	9.89272e-277	0.666617	0.688	0.525	2.72238e-272
MTRNR2L8	0	0.674745	0.839	0.797	0
TBX18	0	0.68326	0.428	0.025	0
MTRNR2L12	0	0.688084	0.996	0.975	0
CADPS2	0	0.694142	0.954	0.838	0
PLCB1	0	0.699434	0.867	0.705	0
EMC10	0	0.724946	0.996	0.983	0
MALAT1	0	0.777304	0.999	0.995	0
BEX1	0	0.77757	0.93	0.858	0
SPHKAP	0	0.778497	0.958	0.883	0
ID3	0	0.793466	0.726	0.408	0
ITGA1	0	0.842025	0.539	0.22	0
CXCL12	0	1.04828	0.778	0.438	0
CRIP1	0	1.11467	0.883	0.628	0
IGFBP5	0	1.30279	0.852	0.61	0
SHOX2	0	1.78617	0.96	0.594	0
