## Supplementary Table 7 for "Functional Genomics in Human iPSC-Derived Sinoatrial Node Cells Reveals Shared Regulatory Determinants of Heart Rate and Atrial Fibrillation"

### Sheet: Motif Enrichment by Cluster
TFs	Cluster 0	Cluster 1	Cluster 2	Cluster 3	Cluster 4	Cluster 5	Cluster 6	Cluster 7
ENSG00000234254_595	17.1955	126.44	42.7021	10.4342	17.6419	0	0	0
SNAI3_268	21.9883	123.562	33.2983	13.455	20.5253	0	0	0
TGIF1_541	26.1359	78.8997	57.8743	16.3401	19.4135	0	0	0
MEIS1_486	5.63046	69.9351	14.4403	4.89486	7.14716	0	0	0
GATA3_384	11.7454	60.5126	15.3372	34.851	0.208857	0	0	3.68366
GATA5_385	14.9147	59.6594	17.7906	32.3543	0.153657	0	0	1.33476
GATA2_388	22.1134	59.1635	13.6099	35.0006	1.13656	0	0	3.02176
GATA1_383	21.2607	58.093	14.987	18.8674	1.60286	0	0	0.121857
MEIS3_411	22.8894	56.0946	28.5042	10.9767	18.0469	0	0	0
ISL2_496	4.10636	54.0432	21.7749	0	0	0	0	0
TGIF2_441	19.6741	52.6831	34.1208	0	12.5162	0	0	0
PBX4_861	0	49.8593	5.52556	38.022	0	0	0	0.279157
TGIF2LX_492	31.703	49.4919	32.265	0	14.1073	0	0	0
TGIF2LY_538	31.703	49.4919	32.265	0	14.1073	0	0	0
NKX26_544	182.916	49.3538	0	0	13.2038	0	0	0
NANOG_433	0	49.2895	23.8303	3.26576	0	0	0	0
NKX22_458	69.0135	48.2873	0	0.101257	3.28696	0	0	0
MEF2C_640	84.193	48.2424	0	0.788157	22.3206	0	0	0
ISL1_398	0	46.759	28.1315	0.885857	0	0	0	0
MEIS2_471	18.5745	46.2049	19.8671	0	8.55336	0	0	0
GATA4_386	6.39626	45.0676	12.9183	33.145	0.0673575	0	0	1.32716
PKNOX1_497	47.4528	44.8321	24.1451	0	11.6429	0	0	0
NKX23_443	96.7494	44.2827	0.457957	0	6.66316	0	0	0
PKNOX2_513	41.6497	43.7862	28.069	0	12.0313	0	0	0
GATA6_387	3.39716	43.4633	7.55446	18.0655	0	0	0	0
MECOM_169	6.45366	40.6803	4.42266	29.8791	0	0	0	1.85276
NKX24_457	167.486	36.8852	0	0	17.4774	0	0	0
NKX61_502	1.60326	35.3672	0.612457	20.6231	0	0	0	0
HMX2_558	8.94996	35.234	2.86636	0.308357	0	0	0	0
HMX1_569	1.02906	31.3255	6.89196	4.63926	0	0	0	0
MEF2D_642	62.0949	30.5847	0	0	23.4238	0	0	0
HOXA6_417	0	29.9672	11.1718	7.39236	0	0	0	0.127357
NFATC3_713	0	29.2222	0.219257	24.9347	0	0	0	11.3433
MEF2A_639	73.4909	28.7932	0	0	31.5945	0	0	0
ESRRB_669	11.7613	28.4517	0	0	3.31716	0	0	0
NFATC2_716	0	28.1494	2.65216	31.8517	0	0	0	13.4892
PRDM16_211	4.80816	27.9225	6.76726	42.741	0	0	0	1.48586
ESRRG_697	17.1892	26.5947	0	0	8.27236	0	0	0
AC0021266_638	76.2587	26.5835	0	0	30.248	0	0	0
MEF2B_643	76.2587	26.5835	0	0	30.248	0	0	0
PBX2_563	0	26.2231	1.74086	7.33556	0	0	0	3.71626
AL8454643_566	0	26.2231	1.74086	7.33556	0	0	0	3.71626
BX2846861_573	0	26.2231	1.74086	7.33556	0	0	0	3.71626
CR8124782_575	0	26.2231	1.74086	7.33556	0	0	0	3.71626
BX9272396_589	0	26.2231	1.74086	7.33556	0	0	0	3.71626
CR9338788_599	0	26.2231	1.74086	7.33556	0	0	0	3.71626
AL6628305_600	0	26.2231	1.74086	7.33556	0	0	0	3.71626
DBX2_554	0	26.1288	14.0421	4.09336	0	0	0	0.420557
ARID3A_6	9.51916	26.023	0	38.4286	0	0	0	0
HMX3_557	2.87136	25.6382	6.51416	0	0	0	0	0
DMRT2_307	0	23.4857	0	24.8139	0	0	0	1.66696
BARHL1_456	0	22.981	14.7662	2.71376	0	0	0	0
ESRRA_691	19.8962	22.977	0	0	6.55406	0	0	0
NANOGP1_835	0	22.5297	12.0776	5.92866	0	0	0	0
AC0125311_531	0	22.5236	8.84766	31.4305	0	0	0	1.57176
HOXA4_863	0	22.5236	8.84766	31.4305	0	0	0	1.57176
BARX1_468	0	22.264	0	8.77506	0	0	0	0
NKX32_432	42.5117	22.0164	0.311957	0	4.40616	0	0	0
TLX2_436	0	20.908	5.66426	3.28066	0	0	0	0
NKX11_597	0	20.3446	15.2183	1.24336	0	0	0	0.333057
ENSG00000229544_584	0	19.1297	21.3809	1.13976	0	0	0	0.984157
ALX1_545	0	18.1914	1.50306	7.72526	0	0	0	4.53076
HOXA2_414	0	18.072	6.33516	15.3968	0	0	0	2.04886
PBX1_555	0	17.7887	0.384257	7.43396	0	0	0	1.37586
HOXB7_446	0	17.7705	0.332457	40.7579	0	0	0	9.52746
FOXD2_374	1.09026	17.2317	0	34.4693	0	0	0	0
HOXB9_529	0	17.1038	0	33.5021	0	0	0	0.516757
FERD3L_58	8.87656	17.0692	22.4715	0.543957	3.10516	0	0	0
NFIC_740	0	16.6306	258.319	84.4514	4.08906	0	0	3.77746
BARX2_400	0	16.5813	3.85106	12.1466	0	0	0	0
NOBOX_420	0.0431575	16.4722	9.80416	1.62226	0	0	0	0
MSX1_501	0	16.0494	11.4368	1.41536	0	0	0	0
AC2261502_577	2.68346	16.0202	0.734857	17.2717	0.117557	0	0	0
GBX2_520	0	15.9709	13.3552	0.825857	0	0	0	0
HOXD10_463	0.00965749	15.8978	0.375157	22.7625	0	0	0	0.542657
UNCX_507	0	15.8662	0.144857	15.614	0	0	0	5.00636
HOXC8_399	0	15.4289	0.767657	13.3132	0	0	0	6.71296
HMG20B_748	2.26286	15.331	0	17.7034	0	0	0	0
HOXB8_444	0	15.3165	0.222157	35.131	0	0	0	11.342
NR4A2_686	6.84776	14.8418	0	1.97076	3.10616	0	0	0
POU6F1_551	0	14.7494	0	23.9355	0	0	0	2.29516
GSX2_546	1.29636	14.5837	0.183857	4.82826	0	0	0	0
T_789	11.9484	14.472	4.99276	0	2.06886	0	0	0
HOXD9_462	4.00056	14.2864	0.0357575	25.9512	0	0	0	4.24136
POU1F1_610	0	14.181	0.310957	48.9652	0	0	0	3.21926
IRX2_527	0.389257	13.7368	0.901257	17.2305	2.57456	0	0	0
SOX1_770	0	13.6554	0.535657	56.5618	0	0	0	6.00006
ARID3B_8	3.72096	13.5998	0	8.46006	0	0	0	0
HOXC12_454	0.819557	13.5463	0	32.0819	0	0	0	0.859157
POU3F4_619	0	12.9626	0.0812575	9.81366	0	0	0	0
MNX1_466	1.56936	12.8904	1.10236	5.27396	0	0	0	0
IRX5_539	0.503457	12.8861	0.351357	23.6414	0.771757	0	0	0
PHOX2A_512	0	12.8854	1.48976	5.56566	0	0	0	5.36066
GSX1_522	0.132357	12.6545	0.587557	2.51246	0	0	0	0.661757
NR1D1_673	4.83476	12.6507	0	9.42896	0.545957	0	0	0
HOXB6_427	0	12.5487	0.286657	25.258	0	0	0	4.56296
HOXD12_524	0.0425575	12.5456	0	31.9042	0	0	0	1.95856
HOXD3_461	0	12.5391	2.42376	7.29976	0	0	0	0
HLX_478	1.25576	12.5388	0.332157	9.12796	0	0	0	0
HOXB1_448	0	12.5034	9.76796	9.43056	0.349157	0	0	4.74016
PROP1_535	0.302057	12.4762	0	6.18966	0	0	0	3.57736
AL7735441_836	0.294457	12.4614	0.421657	41.1093	0	0	0	1.64256
CR3882292_837	0.294457	12.4614	0.421657	41.1093	0	0	0	1.64256
AL6628334_838	0.294457	12.4614	0.421657	41.1093	0	0	0	1.64256
CR7598154_839	0.294457	12.4614	0.421657	41.1093	0	0	0	1.64256
BX0885802_840	0.294457	12.4614	0.421657	41.1093	0	0	0	1.64256
CR8477943_864	0.294457	12.4614	0.421657	41.1093	0	0	0	1.64256
ZNF683_253	0	12.4024	2.18046	52.719	0	0	0	0
LIN54_297	0	12.3263	0	11.625	0	0	0	0
HOXB4_549	0	12.2638	4.11056	17.9501	0	0	0	0
ZNF333_217	4.14426	12.2453	3.77066	6.00956	0	0	0	0
POU4F1_616	0	12.226	0	36.1456	0	0	0	1.53696
ENSG00000215754_570	0	12.1764	2.11436	15.0712	0.0688575	0	0	3.80976
ENSG00000217642_571	0	12.1764	2.11436	15.0712	0.0688575	0	0	3.80976
ENSG00000224558_572	0	12.1764	2.11436	15.0712	0.0688575	0	0	3.80976
ENSG00000225958_574	0	12.1764	2.11436	15.0712	0.0688575	0	0	3.80976
ENSG00000226866_576	0	12.1764	2.11436	15.0712	0.0688575	0	0	3.80976
DUX4L5_578	0	12.1764	2.11436	15.0712	0.0688575	0	0	3.80976
ENSG00000227522_579	0	12.1764	2.11436	15.0712	0.0688575	0	0	3.80976
DUX4L2_580	0	12.1764	2.11436	15.0712	0.0688575	0	0	3.80976
DUX4L3_581	0	12.1764	2.11436	15.0712	0.0688575	0	0	3.80976
DUX4L6_582	0	12.1764	2.11436	15.0712	0.0688575	0	0	3.80976
ENSG00000228710_583	0	12.1764	2.11436	15.0712	0.0688575	0	0	3.80976
CT4768282_585	0	12.1764	2.11436	15.0712	0.0688575	0	0	3.80976
ENSG00000230380_586	0	12.1764	2.11436	15.0712	0.0688575	0	0	3.80976
ENSG00000230776_587	0	12.1764	2.11436	15.0712	0.0688575	0	0	3.80976
AL5921702_588	0	12.1764	2.11436	15.0712	0.0688575	0	0	3.80976
ENSG00000232923_590	0	12.1764	2.11436	15.0712	0.0688575	0	0	3.80976
ENSG00000233294_591	0	12.1764	2.11436	15.0712	0.0688575	0	0	3.80976
ENSG00000233361_592	0	12.1764	2.11436	15.0712	0.0688575	0	0	3.80976
ENSG00000233698_593	0	12.1764	2.11436	15.0712	0.0688575	0	0	3.80976
ENSG00000233794_594	0	12.1764	2.11436	15.0712	0.0688575	0	0	3.80976
ENSG00000234550_596	0	12.1764	2.11436	15.0712	0.0688575	0	0	3.80976
ENSG00000236207_598	0	12.1764	2.11436	15.0712	0.0688575	0	0	3.80976
ENSG00000237516_601	0	12.1764	2.11436	15.0712	0.0688575	0	0	3.80976
ENSG00000250589_602	0	12.1764	2.11436	15.0712	0.0688575	0	0	3.80976
DUX4_603	0	12.1764	2.11436	15.0712	0.0688575	0	0	3.80976
DUX1_859	0	12.1764	2.11436	15.0712	0.0688575	0	0	3.80976
DUX3_860	0	12.1764	2.11436	15.0712	0.0688575	0	0	3.80976
ARID3C_10	0.831557	12.1481	0	15.2949	0	0	0	0
IRF4_632	0	12.1379	0.692157	130.277	0	0	0	16.7247
DLX2_438	0	12.1352	8.16896	0.788757	0	0	0	0
MIXL1_553	1.55806	11.9115	0	2.26966	0	0	0	0.0266575
RAX_472	0.963257	11.9104	5.00676	1.11726	0	0	0	0
DRGX_516	0.0463575	11.8823	0.712957	5.65286	0	0	0	5.99226
HOXB3_447	0.652457	11.7023	5.25436	2.67666	0	0	0	0
NKX63_509	0	11.6724	1.66176	8.45036	0	0	0	0.207057
ARID5A_9	3.67466	11.5244	0	18.5993	0	0	0	0
HOXC10_548	2.12676	11.512	0	25.4517	0	0	0	0
LHX4_450	0	11.4311	2.41176	2.54006	0	0	0	0
VENTX_490	0.814057	11.2595	0.419857	6.74186	0	0	0	0
HESX1_503	0.822957	11.1324	6.04806	0.303957	0	0	0	0.270657
TBP_793	4.62136	11.0952	0	8.56266	0.611057	0	0	0
NKX31_517	1.16036	11.0472	0	11.3314	0	0	0	0
ARX_394	0	11.0103	0	5.24506	0	0	0	3.04056
ALX4_401	0.660557	10.929	1.37526	7.54656	0	0	0	5.23006
SOX21_755	0	10.9207	4.31526	19.8664	0.202257	0	0	0
POU5F1_621	0	10.8479	0.0772575	48.6745	0	0	0	0.561757
POU3F2_617	0	10.8408	1.32616	21.5412	0	0	0	2.52326
EN2_506	2.34576	10.7822	3.20986	1.46486	0	0	0	0
LHX5_406	0.328557	10.761	0.631057	9.43846	0	0	0	1.61266
LHX1_469	0.328557	10.761	0.631057	9.43846	0	0	0	1.61266
TBPL2_794	3.73956	10.7596	0	17.0075	0	0	0	0
SOX2_769	0	10.7463	1.24726	20.1884	0.0721575	0	0	0
POU4F3_611	0	10.678	0	37.3114	0	0	0	2.14856
CDX2_514	0.0690575	10.561	0	27.3015	0	0	0	0.442957
HOXC6_561	0	10.3729	0	65.0354	0	0	0	7.30716
NR5A1_677	6.90326	10.3156	0	0	4.53906	0	0	0
HOXC9_547	0.692657	10.3091	0	11.2344	0	0	0	0
PHOX2B_431	0	10.2879	1.56026	6.26136	0	0	0	6.45866
DMRTA2_306	1.59516	10.2714	0	14.9671	0	0	0	1.26556
NFE2L1_106	0	10.1788	1.58846	42.9676	0.280857	0	0	2.25516
NFE2L3_845	0	10.1788	1.58846	42.9676	0.280857	0	0	2.25516
SOX18_772	0	9.87176	0.762757	22.7337	0	0	0	0
HOXB5_445	0.447357	9.78646	0.467657	6.63456	0	0	0	0
DUXA_564	0.186257	9.68526	1.79476	13.7673	0	0	0	2.13396
HOXB2_532	0.386657	9.65936	2.86956	0.516057	0	0	0	0
ZNF232_233	0.00725749	9.64246	0	10.8878	0	0	0	0
VAX2_439	0	9.55156	1.66016	0.369757	0	0	0	0.201657
VAX1_489	0	9.55156	1.66016	0.369757	0	0	0	0.201657
SOX8_746	0.189557	9.52596	4.09226	22.8018	0.727457	0	0	2.91216
HOXD4_523	0	9.40756	2.25936	3.07616	0	0	0	0.150057
CDX1_435	0	9.39276	0	26.7986	0	0	0	0.512857
GFI1_220	0.793157	9.22066	0	18.3019	0	0	0	4.73076
BARHL2_484	0.0690575	9.19436	0	2.60556	0	0	0	0
CPEB1_815	2.43686	9.15336	0	24.0188	0	0	0	0
SOX14_765	0.296557	9.02066	4.96746	5.07436	1.20716	0	0	0
MYF6_30	2.80496	8.95826	10.0399	14.2232	1.11716	0	0	0
MSX2_449	0	8.93566	9.90636	0	0	0	0	0.0939575
BSX_559	0	8.93566	9.90636	0	0	0	0	0.0939575
DLX6_397	0	8.93426	6.20796	0	0	0	0	0.132557
ZNF32_237	3.90656	8.93306	0	2.20176	0	0	0	0
CDC5L_646	0.313557	8.91086	1.51816	19.6878	0	0	0	1.22596
CDX4_467	0.0787575	8.90406	0.298657	20.3588	0	0	0	0.435757
HBP1_752	1.44836	8.89176	0	1.53996	0	0	0	0.0316575
GFI1B_228	0.851257	8.78136	2.15996	11.0258	0	0	0	3.69466
NKX62_862	0.315057	8.73006	0.177257	8.81616	0	0	0	0.143557
POU2F3_613	0	8.71966	0.391757	10.9472	0	0	0	0.775557
POU5F1B_622	0	8.71966	0.391757	10.9472	0	0	0	0.775557
MSC_82	11.0716	8.65346	14.3256	7.46286	2.70786	0	0	0
NR2F2_694	21.1288	8.64906	0	0	5.30696	0	0	0
DMRT3_304	1.00366	8.64516	0.462057	9.45146	1.84846	0	0	0
LCOR_711	4.31876	8.64056	0	1.69416	0	0	0	0.743457
HOXC13_452	1.33126	8.47086	0	17.0257	0	0	0	1.27546
NRL_123	4.05306	8.36776	10.379	31.0883	0.740157	0	0	5.52386
IRX4_434	0	8.22346	0	11.2269	0	0	0	2.99686
IRX6_495	0	8.22346	0	11.2269	0	0	0	2.99686
HOXC5_562	0	8.17596	2.30346	17.2216	0	0	0	0.284457
DLX4_429	0	8.14366	7.47066	0.0979575	0	0	0	0.482257
POU4F2_615	0	8.13896	0	37.8985	0	0	0	2.71666
PDX1_482	0	8.09276	2.97136	0	0	0	0	0
TBX19_787	12.6238	8.06996	3.49926	1.68286	1.05996	0	0	0
HMGA1_12	9.44306	8.04986	0	10.252	0	0	0	0
ESX1_455	1.08136	8.03476	4.81236	0.975857	0	0	0	0
HOXA11_395	0.120457	8.00956	0.668157	34.3912	0	0	0	2.25776
POU6F2_612	0.0448575	8.00716	3.92486	10.634	0	0	0	1.75286
YBX2_827	2.34566	7.96206	5.12686	6.22106	0	0	0	0
CSDA_828	2.34566	7.96206	5.12686	6.22106	0	0	0	0
HDX_511	0.638057	7.91626	0.606757	17.2893	0	0	0	2.48056
FOXC2_370	1.35356	7.90976	0	16.4677	0	0	0	0
LHX3_424	2.13246	7.56426	0	15.6665	0	0	0	0
NKX25_550	259.127	7.35186	0	0	28.7231	0	0	0
HOXA1_413	0.795657	7.33636	2.15336	1.62776	0	0	0	0
EOMES_788	57.1169	7.30166	34.7636	0	2.83906	0	0	0
POU2F2_609	0	7.13996	0	15.2705	0	0	0	0
IRX1_526	3.07016	7.09786	0	26.1307	0.791657	0	0	0.102257
IRX3_542	3.07016	7.09786	0	26.1307	0.791657	0	0	0.102257
RORA_658	3.68516	7.09316	0.688657	6.09796	0	0	0	0
HOXA13_418	0.491857	7.07346	0	8.80566	0	0	0	0.328757
NR4A1_671	16.8457	6.90216	0	0	5.90016	0	0	0
VSX1_408	0	6.80706	8.14956	0.0900575	0	0	0	0
HHEX_491	1.31666	6.74916	0	2.82546	0	0	0	0
VTN_430	0.316557	6.72016	0.256057	8.19446	0	0	0	0
GBX1_508	0	6.70506	8.52306	0	0	0	0	0.294657
HOXA3_415	0	6.66736	0	0	0	0	0	0.0912575
SOX9_756	0	6.66656	0	22.686	0	0	0	0
SOX12_768	0	6.66356	0.861157	37.1398	0	0	0	0
HOXA5_416	0	6.65406	9.88056	5.49106	0	0	0	1.64196
EN1_500	0	6.63136	8.03156	0.757357	0	0	0	0
MITF_91	9.08306	6.62296	3.29356	10.3408	9.45956	0	0	0
SOX10_751	0.440357	6.58506	0.729657	15.3547	0	0	0	1.35606
MEOX2_421	1.13276	6.56136	0.206557	3.26816	0	0	0	0
SOX17_764	0.417757	6.51686	1.77566	13.2646	0	0	0	0
PRDM1_163	0	6.51156	0.121557	62.5706	0	0	0	2.41056
SIX3_480	13.5192	6.46696	2.61026	0	2.91386	0	0	0
DMRT1_305	0	6.42666	0	15.9693	0	0	0	2.10296
LHX2_422	1.62046	6.37486	1.34266	2.00496	0	0	0	0
PRRX1_440	0.454457	6.36346	2.59406	0.393557	0	0	0	0
LHX9_485	0.454457	6.36346	2.59406	0.393557	0	0	0	0
PRRX2_519	0.454457	6.36346	2.59406	0.393557	0	0	0	0
SHOX2_521	0.454457	6.36346	2.59406	0.393557	0	0	0	0
RAX2_533	0.454457	6.36346	2.59406	0.393557	0	0	0	0
ISX_536	0.454457	6.36346	2.59406	0.393557	0	0	0	0
SHOX_556	0.454457	6.36346	2.59406	0.393557	0	0	0	0
POU3F3_620	1.65746	6.31396	0	16.149	0	0	0	0
LHX6_423	0	6.27166	0.284257	1.52236	0	0	0	0
PGR_660	1.58626	6.20266	3.41776	11.7692	1.29286	0	0	0.506157
TCF7L1_763	1.25516	6.17886	0	17.4889	0	0	0	0
POU2F1_614	0.138957	6.05736	0	16.6616	0	0	0	0.0967575
ZNF274_244	7.22476	5.94056	4.14866	20.8231	1.83456	0	0	1.95746
NR2E3_657	3.18656	5.93766	0	21.959	0	0	0	0
DMRTC2_852	1.11306	5.92266	0	2.66096	0	0	0	0
HOXD13_465	1.05816	5.86086	0	16.4993	0	0	0	0
SOX5_758	0.368557	5.84086	0	17.1137	0	0	0	0
SOX6_868	0.368557	5.84086	0	17.1137	0	0	0	0
NKX28_475	27.7005	5.65856	0	0	5.01806	0	0	0
PAX2_606	0	5.65326	2.43386	11.3536	0	0	0	0
RORC_681	3.28036	5.63086	0	4.27036	0.283257	0	0	0.267057
ALX3_493	0.718857	5.58956	2.34306	0	0	0	0	0
LMX1B_479	0	5.58276	0	2.47696	0	0	0	0.0585575
NR3C2_685	0.407457	5.42486	3.68566	12.8865	0.0813575	0	0	0.483357
ARID5B_7	2.65916	5.26806	0	3.01206	0	0	0	0
POU3F1_618	0	5.26626	0.572057	19.6657	0	0	0	3.11586
NR4A3_668	18.1409	5.26246	0	0	4.67436	0	0	0
FOXB1_367	1.85756	5.23026	0	20.1512	0	0	0	0
VSX2_442	0	5.22796	1.87796	0.275257	0	0	0	0
RORB_865	2.28066	5.19316	0	4.04006	0	0	0	0
HOXA7_451	0.920257	5.17836	0	2.35796	0	0	0	0
OVOL1_246	0.215757	5.16866	0	7.36056	0	0	0	1.70136
NFATC1_720	0	5.08216	0	33.3956	0	0	0	10.3999
ZKSCAN1_181	0.702757	5.05776	1.92176	8.14716	0	0	0	0.693757
PAX4_607	1.42876	5.00246	0.477757	0.943857	0	0	0	0
EMX2_525	5.74906e-05	4.98666	4.56616	0	0	0	0	0
LEF1_760	0	4.98126	0.122057	32.1564	0	0	0	0
HMBOX1_488	0	4.93516	0.322757	3.33836	0	0	0	0
ZSCAN16_277	11.3205	4.86016	3.17916	3.88236	0.184657	0	0	0
NFATC4_715	0	4.81016	0	61.8625	0	0	0	7.62576
HNF1A_473	2.91316	4.78436	0	15.3721	0	0	0	0.0452575
ZNF187_849	3.51876	4.66236	2.43106	0	0	0	0	0
SOX15_757	0	4.63496	1.14976	20.4643	0.191557	0	0	0.0694575
PAX7_605	0	4.62696	2.66156	0.288957	0	0	0	0
AIRE_736	3.40236	4.56046	0	5.47396	0	0	0	0
SOX11_767	0	4.51926	1.02116	39.2224	0	0	0	0
NFAT5_717	0	4.51106	0.00815749	25.5484	0	0	0	5.00896
FEZF1_204	0	4.47586	0.599357	12.3318	0	0	0	0.876357
FEZF2_214	0	4.47586	0.599357	12.3318	0	0	0	0.876357
EMX1_474	0	4.44586	4.56816	0.597357	0	0	0	0
ZFHX3_483	0	4.38136	2.16686	5.10576	0	0	0	0
MEOX1_396	0.175757	4.35956	2.34886	0.490257	0	0	0	0
BBX_753	0	4.33466	0	2.04376	0	0	0	0
TBX5_781	101.944	4.32776	16.1965	0	3.52376	0	0	0
TBX4_784	101.944	4.32776	16.1965	0	3.52376	0	0	0
NR6A1_683	21.5981	4.28826	0	0	3.03556	0	0	0
LHX8_498	1.18656	4.27576	3.05166	0	0.399457	0	0	0
LBX1_481	1.12376	4.24036	0	1.92806	0	0	0	0
DLX3_403	0	4.21146	4.94506	0	0	0	0	0
NOTO_567	0.543957	4.19506	1.60796	1.69936	0	0	0	0
HOXB13_494	0.173557	4.09076	0	22.7932	0	0	0	2.22876
LBX2_543	0.703557	4.02426	0.580357	3.35516	0	0	0	3.51066
PAX6_604	0	3.99956	3.42156	8.69436	0	0	0	0
BRCA1_319	7.87826	3.99866	1.38336	0	3.55606	0	0	0
DLX1_487	1.14976	3.99656	1.54236	1.94096	0	0	0	0
LMX1A_499	1.64806	3.99156	0	3.16956	0	0	0	0
SIX2_528	6.17566	3.95976	1.09906	0	0	0	0	0
NR1D2_841	1.72816	3.93316	3.97706	3.55616	0.505457	0	0	0
NKX21_476	130.09	3.83166	0	0	15.681	0	0	0
SOX3_759	0	3.77516	0	31.6803	0	0	0	0
CIC_749	13.5235	3.70496	21.5284	30.6711	5.83786	0	0	5.12486
CUX2_292	0	3.69206	0	0	0	0	0	0
OTP_530	0.642557	3.67556	0.692957	0	0	0	0	0
SIX4_407	6.84556	3.67106	1.87016	0	0	0	0	0
SOX7_766	2.32596	3.66956	1.25066	21.2345	0	0	0	0
FOXO6_379	1.84126	3.49876	2.60766	10.9402	0	0	0	0.338657
SRY_771	1.21796	3.49336	0	24.1333	0	0	0	0
SIX1_459	4.84896	3.49116	0	0	0	0	0	0
ZNF354C_256	12.4933	3.46546	0.117957	0	4.46866	0	0	0
SIX6_552	6.10116	3.45476	1.40076	0	0	0	0	0
HOXD1_460	0	3.44646	0.962757	0.00775749	0	0	0	0
TBX1_792	23.9479	3.44166	1.93186	1.61686	1.52696	0	0	0
FOXA3_366	2.92716	3.39266	0.0177575	42.8764	0	0	0	2.75156
IRF7_635	0	3.37726	0	17.0043	0	0	0	1.05946
ONECUT3_296	1.33146	3.36446	0	1.81746	0	0	0	0
MYBL1_653	0.842657	3.32506	0	0	0	0.127657	0	0
TCF15_46	1.02846	3.29556	7.60006	10.161	0.764257	0	0	0
SCXB_93	1.02846	3.29556	7.60006	10.161	0.764257	0	0	0
SCXA_96	1.02846	3.29556	7.60006	10.161	0.764257	0	0	0
PRKRIR_799	0	3.20516	0	0	0.00525749	0	0	0
DLX5_412	1.08056	3.12206	0	2.19626	0	0	0	0
CEBPA_155	0	3.05766	0.238857	31.2592	0	0	0	13.8886
FOXF2_359	2.08356	2.99306	0	24.9488	0	0	0	0.0230575
TBX10_791	72.6885	2.92996	32.3544	0	5.68146	0	0	0
TBR1_786	45.5392	2.85566	23.2071	0	1.66816	0	0	0
FOXL1_369	1.10686	2.69996	0	6.23566	0	0	0	0
BCL11A_194	0	2.61256	1.37746	50.7804	0	0	0	7.25336
BCL11B_825	0	2.61256	1.37746	50.7804	0	0	0	7.25336
HOXA9_405	0	2.60446	0	22.3275	0	0	0	0.777157
C11orf9_654	1.45016	2.58916	2.63566	0	0.966657	0	0	0.734257
ZFHX2_477	1.28766	2.54176	0	2.35326	0	0	0	0
EVX2_534	0	2.51356	5.61316	0	0	0	0	0
NEUROG2_81	0	2.46886	3.08346	13.2602	0.627457	0	0	0
ONECUT2_293	0.155257	2.42646	0	0.444457	0	0	0	0
STAT4_775	0	2.30546	0	9.26326	0	0	0	2.83136
TBX20_790	32.3658	2.28156	6.87786	0	1.77346	0	0	0
OLIG3_79	0.642157	2.26106	0.913857	6.55466	0	0	0	0.536957
SOX13_761	0	2.24366	0.288857	30.3041	0	0	0	0
ONECUT1_295	0.440357	2.22016	0	0.0854575	0	0	0	0
HOXC11_453	0	2.17266	0	18.5498	0	0	0	0.781157
SOX30_747	0	2.17066	0	30.2802	0	0	0	0
NEUROG1_87	0.671257	2.12576	3.76416	6.48686	0	0	0	0
IRF1_629	0	2.11226	0	92.1399	0	0	0	1.97296
FOXQ1_363	1.07156	2.06586	0	40.6016	0	0	0	0.995057
ZNF410_193	0.819557	1.97336	0.620157	7.46616	0	0	0	1.56526
TBX21_780	4.65546	1.89326	10.9088	0.244657	0	0	0	0
FOXJ2_350	1.02536	1.84486	0	48.3672	0	0	0	0.777757
SREBF2_99	3.44116	1.82866	3.88096	0	3.18516	0	0	0
ATOH7_84	0.697257	1.71926	0.628457	5.46706	2.19926	0	0	0
E2F3_313	0	1.68606	0	0	0	0	0	0.101057
BATF_129	0	1.67316	0	299.116	0	0	0	55.3707
TBX15_782	22.8098	1.65186	4.05106	0	1.89666	0	0	0
TBX18_869	22.8098	1.65186	4.05106	0	1.89666	0	0	0
TBX22_870	22.8098	1.65186	4.05106	0	1.89666	0	0	0
ZNF35_239	1.81916	1.63166	0	24.6043	0	0	0	0
FOXM1_352	2.34726	1.54506	0	35.1749	0	0	0	1.82396
FOXI2_375	2.83006	1.53736	0	30.903	0	0	0	0
FOXE1_371	0.620057	1.48946	0	59.6012	0	0	0	1.62006
HOXD11_464	0	1.45986	0	11.4254	0	0	0	0.0570575
HMGA2_13	0	1.44586	0	5.85956	0	0	0	0
FOXB2_380	5.28046	1.41656	0	23.9062	0	0	0	0
NR3C1_666	0.358157	1.40456	3.65386	6.89016	2.16776	0	0	0
OLIG2_100	0.766457	1.38086	0.427457	5.88896	0	0	0	0.446757
TEF_134	0	1.37226	0	17.7105	0	0	0	5.22496
FOXA1_357	2.28756	1.36366	0.550157	42.5861	0	0	0	4.05296
HSF2_623	0	1.34636	1.55536	24.9781	0	0	0	1.62096
TCF7L2_762	0.372757	1.29766	0	11.9595	0	0	0	0
NR1H3_656	10.8773	1.29506	0	0	1.54366	0	0	0
NR1H2_674	10.8773	1.29506	0	0	1.54366	0	0	0
BCL6_187	0	1.29216	0.911857	93.2063	0	0	0	14.785
IRF2_634	0.337457	1.25376	0	29.3356	0	0	0	0.139357
EVX1_419	1.06046	1.21716	3.08366	0.555057	0	0	0	0
FOXO4_373	0.185357	1.21576	0	28.522	0	0	0	1.04966
RXRA_695	3.60436	1.19776	0	0	0.746457	0	0	0
NFIL3_133	0	1.18896	0	29.9774	0	0	0	8.91846
SOX4_754	0	1.15176	0	40.9535	0	0	0	0.697357
HLF_112	0	1.14726	0	22.0641	0	0	0	8.41436
FOXF1_351	3.32466	1.13536	0	28.8731	0	0	0	0
MGA_103	67.0087	1.13046	16.2776	0	3.34836	0	0	0
NR5A2_667	0.343657	1.12656	0	0	3.04536	0	0	0
BHLHA15_85	0.514657	1.05786	2.97316	3.71866	1.13056	0	0	0
NR2F6_687	2.48776	0.987957	0	0	0.566157	0	0	0
FOXI1_365	1.47906	0.961557	0	38.44	0	0	0	0
RXRB_698	3.37536	0.961357	0	0	0.823957	0	0	0
RXRG_679	4.31936	0.934657	0	0	0.204457	0	0	0
RARB_659	12.2333	0.910557	0	0.438357	2.45406	0	0	0
FOXH1_362	0.658457	0.885857	0.0854575	11.9257	0	0	0	2.41176
ZNF713_257	0	0.843557	0.362757	34.5462	0	0	0	1.68586
CEBPD_152	0	0.842557	0	19.4771	0	0	0	6.23306
HNF1B_428	0	0.828557	0.139357	11.0248	0	0	0	1.38716
FOXA2_355	1.88496	0.798457	0	39.1401	0	0	0	2.70806
NFIX_738	0	0.795057	241.382	38.375	4.94436	0	0	0.362057
XBP1_109	0	0.757357	0	0.443557	0	0	0	0.142657
NR2F1_692	4.38396	0.743757	0	0	3.18866	0	0	0
ZSCAN4_263	2.55166	0.698757	4.04016	3.20736	0	0	0	1.25346
TCF21_39	0.0474575	0.698557	10.0331	39.6463	0	0	0	0
ENSG00000187728_92	0.0474575	0.698557	10.0331	39.6463	0	0	0	0
MYB_648	0.865257	0.691757	4.52966	0.244357	1.97236	0	0	0
PAX9_710	0	0.689557	0	0	0.329057	0	0	0
GMEB2_735	0	0.668457	0	0	0	0	0	0
ZSCAN10_206	0	0.586157	3.79106	0	0	0	0	0
NR1I2_682	8.00006	0.581657	0	1.95866	3.96256	0	0	0
NEUROD4_820	0.701357	0.553057	2.32286	5.97956	0.575357	0	0	0
NEUROD6_821	0.701357	0.553057	2.32286	5.97956	0.575357	0	0	0
STAT2_778	0.432857	0.545357	0	95.2818	0	0	0	2.18416
CREB3L1_131	0	0.539957	1.06746	0	0.779357	0	0	0
MYF5_842	6.29986	0.507057	21.5402	0	0.554357	0	0	0
TWIST2_101	5.20026	0.495057	9.90336	6.39666	5.05396	0	0	0
TBX3_785	14.3966	0.447157	0.362257	1.50006	0.787857	0	0	0
FOXK1_364	5.41296	0.429857	0	26.5832	0	0	0	0
KIAA0415_381	5.41296	0.429857	0	26.5832	0	0	0	0
HSFY2_625	0	0.418557	0	1.17996	0	0	0	0
HSFY1_626	0	0.418557	0	1.17996	0	0	0	0
FOXP2_356	4.62336	0.375657	0	29.8998	0	0	0	0
MAFG_148	0	0.365857	2.57506	49.1414	0	0	0	14.5144
RFX1_726	0	0.363757	0	0	0	0	0	11.2923
OLIG1_90	0.164657	0.362457	1.01386	5.20326	0.594057	0	0	0.433457
FOXS1_372	3.69636	0.338357	0	44.9923	0	0	0	1.22936
BHLHE22_86	0.668957	0.321457	0.635457	9.59256	0.240257	0	0	2.16656
FOXP1_353	3.35226	0.319857	0	13.4419	0	0	0	0
FOXP4_358	3.35226	0.319857	0	13.4419	0	0	0	0
FOXJ3_378	3.35226	0.319857	0	13.4419	0	0	0	0
OSR2_227	0	0.295957	0.585657	0	0	0.0230575	0	0
KDM2B_299	0	0.287257	0	0	0	0	0	0
GMEB1_737	0	0.275857	0	0	0	0.417457	0	0.610457
NEUROG3_43	0.523357	0.255757	3.49126	8.86756	1.76136	0	0	0
ZBTB49_235	0	0.252457	0	0	0	0	0	0
MYOD1_48	39.4897	0.213357	3.47516	0	2.37876	0	0	0
CUX1_294	0	0.209957	0	0	0	0	0	0
PPARA_696	3.38396	0.191457	0	0	0	0	0	0
CEBPG_128	0	0.168457	0	6.55116	0	0.0450575	0	7.36646
BPTF_812	0.431557	0.167457	0	14.7633	0	0	0	1.80966
BCL6B_218	0	0.136157	0.280757	34.211	0	0	0	9.20136
BHLHE23_45	0.396557	0.127657	2.08416	4.38996	0.00445749	0	0	0.232057
MAF_144	11.733	0.111557	19.5247	8.96506	5.07176	0	0	3.65876
ZBTB47_188	0.178857	0.108157	0	7.47076	0	0	0	0.152457
ZNF652_278	0.178857	0.108157	0	7.47076	0	0	0	0.152457
FOXK2_360	7.21466	0.100457	1.65006	13.1037	0	0	0	0
MAFF_147	0	0.0987575	5.43786	104.989	0	0	0	22.566
NEUROD2_73	0	0.0966575	2.59336	3.25126	0.542857	0	0	0
PAX3_608	0	0.0842575	0	0	0	0.184257	0	0
FOXN3_829	4.18676	0.0769575	0	18.6145	0	0	0	0
FOXN2_854	4.18676	0.0769575	0	18.6145	0	0	0	0
FOXL2_855	4.18676	0.0769575	0	18.6145	0	0	0	0
SIX5_540	0	0.0765575	0	0	0	4.01346	0	0
FOXC1_349	0.900557	0.0752575	0	15.8814	0	0	0	0
SCRT1_242	20.9271	0.0614575	0	0	0.448657	0	0	0
HOMEZ_568	0	0.0552575	0	3.80266	0	0	0	0
ENSG00000250542_156	0	0.0443575	0	1.10286	0	0	0	0
NFIB_741	0	0	158.637	17.6594	4.36266	0	0	0
NFIA_742	0	0	156.39	12.8993	5.00796	0	0	0
ASCL2_89	1.00376	0	31.9065	10.4867	1.36806	0	0	0
TFAP4_23	0.413357	0	24.5417	8.07606	5.18536	0	0	0
HLTF_802	0	0	22.3375	4.91876	1.30656	0	0	0.111657
MAFB_150	13.7176	0	21.14	8.90346	7.17326	0	0	1.10546
SMAD1_744	2.56336	0	18.2584	0	6.41156	0	0	0
NHLH2_80	0.181957	0	16.6028	7.85626	0	0	0	0
ASCL1_843	4.36506	0	14.988	0.204457	1.71136	0	0	0
MYOG_41	5.07556	0	12.9934	0	0	0	0	0
SMAD4_739	0	0	11.1218	17.466	2.25806	0	0	0
TEAD1_796	0	0	9.98566	210.376	1.50976	0	0	48.3608
TEAD4_797	0	0	8.83306	311.881	0.992457	0	0	73.8526
TLX1_425	0	0	8.66176	0.286657	0	0	0	0
TLX3_505	0	0	8.66176	0.286657	0	0	0	0
SMAD9_867	0.219857	0	8.27626	58.1674	0.572857	0	0	3.48626
SMAD2_745	0	0	8.05636	0.433657	0.173157	0	0	0
HAND1_33	0.446157	0	7.91386	17.936	0.942757	0	0	3.72946
HAND2_66	0.446157	0	7.91386	17.936	0.942757	0	0	3.72946
TAL1_62	0	0	7.29956	2.67026	0.602057	0	0	0
TAL2_822	0	0	7.29956	2.67026	0.602057	0	0	0
ATOH1_844	13.1367	0	6.65916	0	3.94016	0	0	0
ZNF238_260	0	0	6.54186	19.8591	0	0	0	0
ZBTB42_261	0	0	6.54186	19.8591	0	0	0	0
TP73_705	0	0	5.97176	0	0.862457	0	0	0
TEAD3_795	0	0	5.60316	168.993	3.06816	0	0	31.1027
PTF1A_70	4.82616	0	5.47096	0.714657	0	0	0	0
RUNX1_733	15.3323	0	5.23036	4.90916	12.3459	0	0	4.23336
KLF12_191	0	0	5.02116	0	1.51586	0.0908575	0	0
TP63_704	1.42466	0	4.93676	0	1.77656	0.00185749	0	0
RBPJ_291	0	0	4.23006	41.0197	0	0	0	24.2362
TBX2_783	8.20566	0	4.06606	0	0.492157	0	0	0
NHLH1_74	0	0	3.24996	0	0	0	0	0
LYL1_818	0	0	3.24996	0	0	0	0	0
UBP1_393	0	0	2.59726	22.8082	0	0	0	5.49616
KLF3_184	0	0	2.46556	0	0	0	0	0
NEUROD1_63	9.74456	0	2.41156	0	0.369357	0	0	0
MAFK_149	1.31866	0	2.11506	74.312	0	0	0	13.7744
ZNF75A_219	0	0	2.10016	12.9345	0	0	0	5.52446
ZNF75D_272	0	0	2.10016	12.9345	0	0	0	5.52446
ZNF75C_851	0	0	2.10016	12.9345	0	0	0	5.52446
IKZF4_197	0	0	1.94476	17.826	0	0	0	8.49436
IKZF1_270	0	0	1.94476	17.826	0	0	0	8.49436
TCF12_56	6.05126	0	1.37996	0	0	0	0	0
OSR1_212	0.583057	0	1.34996	0	0	0	0	0
THAP1_798	0	0	1.32096	0	0.375957	0	0	0
ATF5_136	0	0	1.29506	18.6351	0	0	0	2.38416
TCF23_64	0	0	1.22246	4.87146	0.301457	0	0	0
ZNF76_164	0	0	1.21736	0	0	1.44796	0	0
SREBF1_22	3.97686	0	1.21036	0	1.90766	0	0	0
HIC2_236	0.0724575	0	1.14216	0	0	0	0	0
HSF1_627	0	0	0.838857	20.2687	0	0	0	0.924857
STAT3_777	0	0	0.811257	62.1048	0	0	0	10.8853
RARA_675	0.798357	0	0.673357	2.60876	2.54986	0	0	4.22586
MTF1_274	0	0	0.631857	0	0.0310575	0	0	0
HSF4_624	0	0	0.545957	20.4002	0	0	0	0.287157
RUNX2_732	0	0	0.494157	6.28226	2.59586	0	0	2.26936
ENSG00000250096_734	0	0	0.494157	6.28226	2.59586	0	0	2.26936
AR_689	0	0	0.464157	0	0	0	0	0
RHOXF1_409	0.842157	0	0.349157	0.834257	0.657357	0	0	0
SMAD3_743	0	0	0.348357	7.94226	0	0	0	0.479357
NFE2L2_115	0	0	0.325357	183.396	0	0	0	19.9198
ZBTB12_280	0	0	0.229257	0	0	0	0	0
AL8448538_281	0	0	0.229257	0	0	0	0	0
CR7597843_285	0	0	0.229257	0	0	0	0	0
CR3882194_286	0	0	0.229257	0	0	0	0	0
AL66283413_287	0	0	0.229257	0	0	0	0	0
ZNF143_231	0	0	0.167757	0	0	2.92246	0	0
GCM1_390	0	0	0.137657	0	0	0	0	0
PROX1_712	0	0	0.131957	6.65676	0	0	0	0.0863575
CLOCK_53	0.545257	0	0.0330575	0.524757	0.00415749	0	0	0
TFAP2B_1	0	0	0	0	0	0.233557	0	0
TFAP2D_2	0	0	0	0	0	3.35286	0	0
TFAP2C_3	0	0	0	0	0	0.426757	0	0
TFAP2E_4	0	0	0	0	0	0.0911575	0	0
TFAP2A_5	0	0	0	0	0	1.08516	0	0
ARID2_11	0	0	0	0	0	0	0	18.5202
MAX_14	0	0	0	0	0	0	0	0
MLXIPL_15	0.0648575	0	0	0	0	0.442557	0	0
ARNTL2_16	0.0254575	0	0	0	0	0	0	0
AHRR_17	0	0	0	0	0	0	0	0
TFE3_18	0	0	0	0	0	0	0	0
HES2_19	0.646557	0	0	0	0	0	0	0
MNT_20	1.06176	0	0	0	0	0	0	0
TCF3_21	55.103	0	0	0	0.728657	0	0	0
HIF1A_24	0	0	0	0	0	2.66786	0	0
TCFL5_25	0	0	0	0	0	0	0	0
USF2_26	0	0	0	0	0	0	0	0
TFEC_27	1.21486	0	0	0.656257	0.120757	0	0	0
AHR_28	0	0	0	0	0	0	0	0
MLX_29	0	0	0	0	0	0	0	0
SIM1_31	0	0	0	0	0	0	0	0.271457
TFEB_32	2.04026	0	0	0	0.00595749	0	0	0
HES1_34	0	0	0	0	0	2.36476	0	0
ID2_35	0	0	0	0	0	0	0	0
EPAS1_36	0	0	0	0	0	0	0	0
MYCL1_37	0	0	0	0	0	0.101757	0	0
ID3_38	85.7521	0	0	0	0.633057	0	0	0
MXI1_40	0	0	0	0	0	0	0	0
TWIST1_42	19.435	0	0	0	0	0	0	0
BHLHE41_44	0.581957	0	0	0	0	0	0	0
ID1_47	0	0	0	0	0	0	0	0
NPAS1_49	0	0	0	0	0	0	0	0.271457
ARNTL_50	1.88516	0	0	0	0	0.107757	0	0
BHLHE40_51	0.293957	0	0	0	0	0	0	0
MYCN_52	0	0	0	0	0	0	0	0
HEY2_54	0	0	0	0	0	0	0	0
MYC_55	0	0	0	0	0	0.810057	0	0
ARNT_57	0	0	0	0	0	0	0	0
NPAS3_59	0	0	0	0	0	0	0	0.271457
USF1_60	0	0	0	0	0.960057	0	0	0
SIM2_61	0	0	0	0	0	0	0	0.271457
HEYL_65	0.572757	0	0	0	0	0	0	0
EBF1_67	0	0	0	0	0	0	0	0.178157
HEY1_68	0	0	0	0	0	0	0	0
MESP1_69	96.3047	0	0	0	2.14726	0	0	0
ATOH8_71	24.1749	0	0	0	0	0	0	0
NPAS2_72	0.424957	0	0	0	0	0	0	0
ID4_75	85.7521	0	0	0	0.633057	0	0	0
ARNT2_76	0	0	0	0	0	2.01086	0	0
NPAS4_77	0	0	0	1.19526	0	0	0	0
MLXIP_78	0	0	0	0	0	0	0	0
HES7_83	6.30526	0	0	0	0	0	0	0
FIGLA_88	53.0943	0	0	0	0.291857	0	0	0
MESP2_94	96.3047	0	0	0	2.14726	0	0	0
HES4_95	0	0	0	0	0	0	0	0
TCF4_97	63.1509	0	0	0	0.0976575	0	0	0
HES5_98	6.24756	0	0	0	0	0	0	0
ENSG00000250811_102	0	0	0	0	0	0	0	0.271457
CREB3L3_104	0	0	0	52.9342	0	0	0	19.1727
FOSL2_105	0	0	0	1615.59	0	0	0	242.001
CEBPE_107	0	0	0	8.12716	0	0	0	7.92956
CREM_108	0	0	0	28.174	0	0	0	9.13386
DBP_110	0	0	0	7.80596	0	0	0	6.41996
CREB3_111	0	0	0	52.9342	0	0	0	19.1727
BACH2_113	0	0	0	973.496	0	0	0	166.074
ATF2_114	0	0	0	0.401957	0	0	0	1.07266
ATF6_116	0	0	0	0	0	0.764957	0	0
CREB1_117	0	0	0	0	0	0.0604575	0	0.614857
ATF1_118	0	0	0	0	0	0	0	2.05796
NFE2_119	0	0	0	286.326	0.00745749	0	0	44.6163
BATF3_120	0	0	0	49.7673	0	0	0	14.8536
FOSB_121	0	0	0	957.425	0	0	0	163.577
ATF4_122	0	0	0	80.0292	0	0	0	20.74
JUND_124	0	0	0	1509	0	0	0	231.075
JDP2_125	0	0	0	1075.52	0	0	0	172.058
CREB3L4_126	0	0	0	52.9342	0	0	0	19.1727
CREB5_127	0	0	0	95.6125	0	0	0	21.6679
BACH1_130	0	0	0	1163.37	0	0	0	195.057
ATF3_132	0	0	0	0	0	0.616057	0	0
CR7538031_135	0	0	0	0	0	0	0	0.191257
FOS_137	0	0	0	1619.37	0	0	0	249.892
ATF7_138	0	0	0	75.8798	0	0	0	18.4082
JUNB_139	0	0	0	1680.69	0	0	0	238.834
CEBPB_140	0	0	0	9.85096	0	0	0	9.07126
DDIT3_141	0	0	0	0	0	0.191757	0	0
FOSL1_142	0	0	0	1581.14	0	0	0	224.568
JUN_143	0	0	0	1632	0	0	0	223.837
CREB3L2_145	0	0	0	0	0	0	0	0
MAFA_146	0.00945749	0	0	0	0	0	0	0
ATF6B_151	0	0	0	0	0	0	0	0.191257
CR9257962_153	0	0	0	0	0	0	0	0.191257
AL6628286_154	0	0	0	0	0	0	0	0.191257
ZEB1_157	76.8289	0	0	0	1.50246	0	0	0
ZFX_158	0	0	0	0	0	10.0851	0	0
ZNF263_159	0	0	0	0	0	5.01286	0	0
HIVEP2_160	0	0	0	0	0	0.300757	0	2.22196
SNAI2_161	52.7576	0	0	0	0	0	0	0
ZIC2_162	0	0	0	0	0	0	0	0
KLF6_165	0	0	0	0	0	23.3526	0	0
ZFY_166	0	0	0	0	0	3.34196	0	0
GLI2_167	0	0	0	0	0	0	0	0
REST_168	0	0	0	0	0.579157	0	0	0
HIVEP1_170	0	0	0	30.6789	0	0	0	7.91446
MZF1_171	0	0	0	0	0	0	0	0
PATZ1_172	0	0	0	0	0	4.91896	0	0
YY1_173	0	0	0	0	0	9.78126	0	0
KLF8_174	0	0	0	0	0	0	0	0
KLF5_175	0	0	0	0	0	18.5972	0	0
ZNF423_176	0	0	0	0	0.846857	0	0	0
CTCF_177	0	0	0	0	0	0.965957	0	0
MAZ_178	0	0	0	0	0	5.80416	0	0
KLF1_179	0	0	0	0	0	0	0	0
SP4_180	0	0	0	0	0	27.749	0	0
GLI3_182	0	0	0	0	0	0	0	0
GLIS3_183	0	0	0	0	0	0.653157	0	0
PRDM4_185	0	0	0	0	0	0	0	0
GLI1_186	0	0	0	0	0	0.362657	0	0
KLF7_189	0	0	0	0	0	26.4067	0	0
PLAGL1_190	0	0	0	0	0	1.47416	0	0
KLF9_192	0	0	0	0	0	0	0	0
EGR1_195	0	0	0	0	0	16.7376	0	0
EGR2_196	0	0	0	0	0	13.8139	0	0
CTCFL_198	0	0	0	0	0	8.06356	0	0
SNAI1_199	23.9786	0	0	0	0	0	0	0
RREB1_200	0	0	0	0	0	0	0	0
GLIS2_201	0	0	0	0	0	1.16106	0	0
ZNF384_202	0	0	0	18.8074	0	0	0	7.27296
ZBTB1_203	0	0	0	0	0	0	0	0
KLF16_205	0	0	0	0	0	19.9553	0	0
EGR4_207	0	0	0	0	0	5.01416	0	0
KLF4_208	0	0	0	0	0	16.2738	0	0
ZNF740_209	0	0	0	0	0	1.49406	0	0
ZIC5_210	0	0	0	0	0	1.67286	0	0
ZIC1_213	0	0	0	0	0	1.58266	0	0
ZIC3_215	0	0	0	0	0	0	0	0
ZBTB7B_216	0	0	0	0	0	0.687957	0	0
ZNF281_221	0	0	0	0	0	2.11236	0	4.32156
ZNF148_222	0	0	0	0	0	12.4909	0	0
KLF15_223	0	0	0	0	0	6.54346	0	0
ZNF691_224	0.195357	0	0	0	0.132157	0	0	0
ZNF589_225	0	0	0	0	0	0	0	0
SP8_226	0	0	0	0	0	17.3112	0	0
ZNF219_229	0	0	0	0	0	2.59026	0	0
ZNF202_230	0	0	0	0	0	0	0	0
SP2_232	0	0	0	0	0	23.7369	0	0
E4F1_234	0	0	0	0	0	1.38846	0	0
KLF13_238	0	0	0	0	0	13.0297	0	0
ZNF282_240	0	0	0	4.15296	0.876057	0	0	0.820357
SP7_241	0	0	0	0	0	17.3112	0	0
ZNF524_243	0	0	0	0	0	0	0	0
HINFP_245	0	0	0	0	0	0	0	0
SP3_247	0	0	0	0	0	20.938	0	0
INSM1_248	0	0	0	0	0	1.09876	0	0
ZBTB4_249	0	0	0	0	0	3.92536	0	0
GLIS1_250	0	0	0	0	0	2.74876	0	0
KLF14_251	0	0	0	0	0	27.9983	0	0
ZIC4_252	0	0	0	0	0	2.73836	0	0
HIC1_254	0	0	0	0	0	0	0	0
ZBTB33_255	0	0	0	0	0	7.18236	0	0
ZBTB7A_258	0	0	0	0	0	18.7036	0	0
EGR3_259	0	0	0	0	0	11.4181	0	0
ZNF784_262	5.01546	0	0	0	0	0	0	0
PLAG1_264	0	0	0	0	0	2.29006	0	0
ZBTB7C_265	0	0	0	0	0	1.52446	0	0
WT1_266	0	0	0	0	0	18.008	0	0
SP1_267	0	0	0	0	0	21.0521	0	0
ZBTB3_269	12.4922	0	0	0	0.694557	0	0	0
ZBTB6_271	0.0431575	0	0	0	0.855957	0	0	0
ZKSCAN4_273	0	0	0	0	1.30116	0	0	0
SP6_275	0	0	0	0	0	26.9432	0	0
ZKSCAN3_276	0	0	0	0	1.30116	0	0	0
SP5_279	0	0	0	0	0	26.9432	0	0
SCRT2_282	14.5391	0	0	0	1.10806	0	0	0
SP9_283	0	0	0	0	0	17.3112	0	0
YY2_284	0	0	0	0	0	9.74956	0	0
NFYA_288	0	0	0	0	0	5.34906	0	0
CENPB_289	0	0	0	0	0	0	0	0
YBX1_290	0	0	0	0	0	1.89756	0	0
CGBP_298	0	0	0	0	0	0	0	0
MLL_300	0	0	0	0	0	1.45276	0	0
DNMT1_301	0	0	0	0	0	16.969	0	0
TET1_302	0	0	0	0	0.147957	0	0	0
CXXC1_303	0	0	0	0	0	1.06126	0	0
TFDP2_308	0	0	0	0	0	1.55456	0	0
TFDP3_309	0	0	0	0	0	1.55456	0	0
TFDP1_310	0	0	0	0	0	1.55456	0	0
E2F2_311	0	0	0	0	0	1.88156	0	0
E2F1_312	0	0	0	0	0	0	0	0
E2F8_314	0	0	0	1.35586	0	0	0	3.74586
E2F5_315	0	0	0	0	0	5.51786	0	0
E2F7_316	0	0	0	2.89676	0	0	0	0.383557
E2F6_317	0	0	0	0	0	9.76116	0	0
E2F4_318	0	0	0	0	0	11.3203	0	0
ETV1_320	0	0	0	0	0	0.164757	0	0
ETV7_321	0	0	0	21.729	0.240657	0	0	1.26416
SPI1_322	0	0	0	53.5539	0	0	0	7.42786
ELF4_323	0	0	0	0	0	0.651657	0	0
ETV2_324	0	0	0	22.3391	0	0	0	2.32536
ERF_325	0	0	0	7.21386	0	0	0	0.715157
ELF2_326	0	0	0	30.207	0	0	0	1.89306
ELK3_327	0	0	0	0	0	0	0	0
ETV3_328	0	0	0	0	0	0.996757	0	0
ELF1_329	0	0	0	0	0	2.37746	0	0
SPDEF_330	0	0	0	0	0	1.13876	0	0
ELK1_331	0	0	0	0	0	0	0	0
ETS1_332	0	0	0	2.82656	0	0.234157	0	0.295657
EHF_333	0	0	0	0	0	0.216357	0	0.657357
ELF5_334	0	0	0	11.0302	0	0	0	1.67146
ETV6_335	0	0	0	0	0	0.853257	0	0
SPIB_336	0	0	0	31.0325	0	0	0	5.31816
FLI1_337	0	0	0	0	0	0.297757	0	0
GABPA_338	0	0	0	0	0	3.27656	0	0
ERG_339	0	0	0	5.16806	0	0	0	0
ETS2_340	0	0	0	0.644857	0	1.10696	0	0
ELK4_341	0	0	0	0	0	2.62916	0	0
ELF3_342	0	0	0	0	0	0	0	0.935057
FEV_343	0	0	0	0	0	0.543957	0	0
SPIC_344	0	0	0	43.3305	0	0	0	1.20576
ETV4_345	0	0	0	0	0	0	0	0
ENSG00000235187_346	0	0	0	1.05416	0	0	0	0.178757
ETV5_347	0	0	0	0	0	0	0	0
FOXP3_348	6.38336	0	0	9.90866	0	0	0	0.0401575
FOXO3_354	4.65346	0	0	8.20026	0	0	0	0.485857
FOXO1_361	3.06586	0	0	5.65396	0	0	0	0
FOXG1_368	3.06586	0	0	5.65396	0	0	0	0
FOXE3_376	4.65346	0	0	8.20026	0	0	0	0.485857
FOXD3_377	0.898057	0	0	57.088	0	0	0	2.65116
FOXD1_382	4.65346	0	0	8.20026	0	0	0	0.485857
GCM2_389	0	0	0	0	0	0	0	0
GRHL1_391	0.414157	0	0	0	0	0	0	0
TFCP2_392	0	0	0	0	0.0833575	0	0	0
GSC2_402	11.3435	0	0	1.52236	29.0716	0	0	0
PITX1_404	4.65026	0	0	8.81216	17.4321	0	0	0
CRX_410	11.42	0	0	4.53146	31.0403	0	0	0.157557
PITX3_426	7.90136	0	0	4.40706	25.4156	0	0	0
OTX1_437	0	0	0	0	0	0	0	0.331257
GSC_470	17.8962	0	0	2.41526	28.8553	0	0	0.00745749
PITX2_504	11.8607	0	0	0	4.26026	0	0	0
ZHX1_510	0	0	0	0.658357	0	0	0	0
OTX2_515	6.03136	0	0	6.25406	17.9539	0	0	0
PBX3_518	0	0	0	0	0	11.0556	0	0
HOXD8_537	3.73046	0	0	0	0	0	0	0
DMBX1_560	5.92216	0	0	1.95996	21.9098	0	0	0.0620575
DPRX_565	7.34626	0	0	0.967757	15.4605	0	0	0
IRF6_628	0	0	0	0	0	0	0	0
IRF3_630	0	0	0	23.935	0	0	0	0.0142575
IRF5_631	0	0	0	0.0555575	0	0	0	0
IRF8_633	0	0	0	19.5029	0	0	0	0.245257
IRF9_636	0	0	0	13.0491	0	0	0	0
NAIF1_637	0	0	0	0	0	0	0	0
SRF_641	0	0	0	66.4961	0	0	0	0.371957
MBD2_644	0	0	0	0	0	9.99406	0	0
MECP2_645	0	0	0	0	0	3.75696	0	0
MYBL2_647	0	0	0	0	0	0	0	0
TERF2_649	0	0	0	0	0	0	0	0
SMARCC2_650	0	0	0	0	0	4.89486	0	0
SMARCC1_651	0	0	0	1520.19	0	0	0	230.172
MYPOP_652	0	0	0	0	0	0.316957	0	0
NR1H4_655	14.8791	0	0	0	1.08976	0	0	0
ESR1_661	0.605057	0	0	0	0.109057	0	0	0
HNF4A_662	0	0	0	0	0.0752575	0	0	0
VDR_663	1.41016	0	0	0.583457	0.254757	0	0	0
PPARD_664	6.37696	0	0	0	0.960957	0	0	0
NR2E1_665	11.3433	0	0	2.12036	1.63796	0	0	0
NR2C1_670	7.09276	0	0	0	0.691557	0	0	0
THRA_672	0.978157	0	0	0	0	0	0	0
PPARG_676	1.86136	0	0	0	3.78786	0	0	0
ESR2_678	0.776357	0	0	0	0.680757	0	0	0
NR1I3_680	5.89226	0	0	2.73916	1.13186	0	0	0
THRB_684	1.60046	0	0	0	0	0	0	0
HNF4G_688	0.560257	0	0	0	1.57026	0	0	0
RARG_690	3.48016	0	0	0	0.525457	0	0	0
NR2C2_693	0	0	0	0	0	0	0	0
AL8445277_699	3.12276	0	0	0	0.0969575	0	0	0
AL6628245_700	3.12276	0	0	0	0.0969575	0	0	0
CR7597334_701	3.12276	0	0	0	0.0969575	0	0	0
CR3545653_702	3.12276	0	0	0	0.0969575	0	0	0
CR9368773_703	3.12276	0	0	0	0.0969575	0	0	0
TP53_706	0	0	0	0	0	1.06146	0	0
PAX8_707	0.221257	0	0	0	0.537257	0	0	0
PAX1_708	0	0	0	0	0.125757	0	0	0
PAX5_709	0	0	0	0	0	0.0841575	0	0
NFKB2_714	0	0	0	6.82096	0	0	0	0
RELB_718	0	0	0	17.526	0	0	0	6.19726
NFKB1_719	0	0	0	59.049	0	0	0	11.8579
REL_721	0	0	0	61.0863	0	0	0	11.6245
RELA_722	0	0	0	33.2662	0	0	0	4.27416
RFX3_723	0	0	0	7.33976	0	0	0	114.441
RFX2_724	0	0	0	0.364357	0	0.529257	0	83.8636
RFX4_725	0	0	0	6.90516	0	0	0	102.673
RFX5_727	0	0	0	0	0	0.0849575	0	29.4556
RFX7_728	0	0	0	1.08756	0	0	0	43.4627
RFX6_729	0	0	0	0	0	0	0	32.7827
RFX8_730	0	0	0	2.80836	0	0	0	55.3702
RUNX3_731	0	0	0	13.7774	0	0	0	7.23456
TCF7_750	0	0	0	3.86566	0	0	0	0
STAT1_773	0	0	0	65.9897	0	0	0	7.85646
STAT5A_774	0	0	0	46.7853	0	0	0	8.99796
STAT6_776	0	0	0	14.084	0	0	0	0.875957
STAT5B_779	0	0	0	66.3854	0	0	0	15.5949
NFYC_800	0	0	0	0	0	7.33186	0	0
CBFB_801	3.58606	0	0	10.1655	0.494657	0	0	4.11916
ENO1_803	0	0	0	0	1.26206	0	0	0
EP300_804	0	0	0	0	0	0	0	0.00255749
NRF1_805	0	0	0	0	0	40.4127	0	0
CEBPZ_806	0	0	0	0	0	7.70756	0	0
NFYB_807	0	0	0	0	0	10.4987	0	0
LMO2_808	18.5076	0	0	0	0	0	0	0
FUBP1_809	0.832557	0	0	18.4202	0	0	0	0
SPZ1_810	0	0	0	0	0	1.25376	0	0
NR0B1_811	0	0	0	0	0	1.31496	0	0
PURA_813	0	0	0	0	0	9.48086	0	0
TOPORS_814	0.706557	0	0	0	0	0	0	0
ZBED1_816	0	0	0	0	0	0	0	0
ZNF350_817	0	0	0	0	0	0.0104575	0	0
SOHLH2_819	0	0	0	0	0	0.778657	0	0
C13orf38SOHLH2_823	0	0	0	0	0	0.778657	0	0
HIVEP3_824	0	0	0	30.6789	0	0	0	7.91446
KLF10_826	0	0	0	0	0	13.0297	0	0
FOXD4_830	3.07016	0	0	21.5698	0	0	0	0.0279575
FOXD4L1_831	3.07016	0	0	21.5698	0	0	0	0.0279575
FOXD4L3_832	6.38336	0	0	9.90866	0	0	0	0.0401575
FOXD4L5_833	6.38336	0	0	9.90866	0	0	0	0.0401575
FOXD4L6_834	6.38336	0	0	9.90866	0	0	0	0.0401575
KLF2_846	0	0	0	0	0	21.1633	0	0
KLF11_847	0	0	0	0	0	27.9983	0	0
ZFP42_848	0	0	0	0	0	7.64406	0	0
ZFP161_850	0	0	0	0	0	6.73216	0	0
FOXJ1_853	3.07016	0	0	21.5698	0	0	0	0.0279575
FOXD4L4_856	6.38336	0	0	9.90866	0	0	0	0.0401575
FOXD4L2_857	6.38336	0	0	9.90866	0	0	0	0.0401575
TFCP2L1_858	0	0	0	0	0	0	0	0
SMAD5_866	0	0	0	0	0	18.2926	0	0
