## Supplementary Table 8 for "Functional Genomics in Human iPSC-Derived Sinoatrial Node Cells Reveals Shared Regulatory Determinants of Heart Rate and Atrial Fibrillation"

### Sheet: Motif Enrichment Head vs Tail
TFs	HeadVsTail_Up	HeadVsTail_Down	Values are minus log10(padj)
NFIC_740	154.742	0
NFIX_738	70.213	0
NFIB_741	42.383	0
NFIA_742	38.5085	0
TGIF1_541	31.6475	32.1281
EOMES_788	25.4024	5.19496
TBX10_791	23.5745	4.78766
TBR1_786	19.4094	2.11416
ENSG00000234254_595	17.4435	41.7398
CIC_749	15.7747	4.85236
MAF_144	15.4684	2.24056
MEIS3_411	14.9897	36.6686
MAFB_150	14.4043	3.27786
SNAI3_268	14.3202	49.742
BARHL1_456	13.0544	0.873157
ASCL2_89	12.2179	0
ISL1_398	11.7438	1.37306
NKX11_597	10.5707	0
BSX_559	10.0122	0
MSX2_449	10.0122	0
NOBOX_420	9.96296	0.117857
NANOG_433	9.78156	0
NRL_123	9.74156	3.95746
ENSG00000229544_584	9.59476	0
PKNOX2_513	9.51036	12.8499
MSC_82	9.36646	4.01756
ENSG00000187728_92	9.33576	0
TCF21_39	9.33576	0
ISL2_496	9.32906	11.5506
MSX1_501	9.24086	0
GBX2_520	9.23666	0
DLX2_438	8.85036	1.42376
TGIF2_441	8.80746	11.4949
TGIF2LX_492	8.79616	14.89
TGIF2LY_538	8.79616	14.89
HOXA5_416	8.36316	0.136657
ZBTB42_261	8.31466	0
ZNF238_260	8.31466	0
DLX6_397	7.98796	0
NANOGP1_835	7.91486	1.76176
MEIS2_471	7.68246	12.9654
TWIST2_101	7.29156	2.04856
AC0125311_531	7.20806	1.85866
HOXA4_863	7.20806	1.85866
TBX4_784	6.94386	5.57266
TBX5_781	6.94386	5.57266
DBX2_554	6.82286	0
TEAD1_796	6.69936	0
CSDA_828	6.61246	3.65176
YBX2_827	6.61246	3.65176
DLX4_429	6.43036	0
TEAD3_795	6.39216	0
NHLH2_80	6.30836	0
MYOG_41	6.24826	0
HAND1_33	6.23516	0
HAND2_66	6.23516	0
FOXK2_360	6.18816	4.00686
HLTF_802	6.13736	0
FOXA2_355	6.06216	0.483257
PKNOX1_497	6.01586	17.6977
ASCL1_843	5.95956	0
TFAP4_23	5.87786	0
EN1_500	5.86506	0
MYF6_30	5.83166	1.07816
MAFF_147	5.74606	0
FOXA1_357	5.58406	0.299757
MGA_103	5.52756	2.32156
MYF5_842	5.50446	0
DLX3_403	5.44586	0.220357
PRDM16_211	5.38476	4.05126
TBX21_780	5.30816	0.327957
RBPJ_291	5.27266	0
GBX1_508	5.23776	0
HOXA6_417	5.16066	1.18236
SCXA_96	5.03916	1.18016
SCXB_93	5.03916	1.18016
TCF15_46	5.03916	1.18016
FERD3L_58	4.96746	5.32246
FOXP2_356	4.95346	1.66856
SOX14_765	4.88526	2.76556
GATA5_385	4.86696	9.44376
TEAD4_797	4.80246	0
GATA4_386	4.64896	11.1487
HOXB4_549	4.61626	2.10966
MEIS1_486	4.57076	22.5086
TBX20_790	4.55346	6.60866
HOXB1_448	4.49386	0
SOX12_768	4.46626	0
TBX2_783	4.43886	0.360057
TP73_705	4.37896	0
HMX1_569	4.34676	4.22236
VSX1_408	4.31016	0.545657
DUXA_564	4.30996	0.539457
TLX1_425	4.28916	0
TLX3_505	4.28916	0
HMX3_557	4.26776	7.69336
AL5921702_588	4.22416	1.34386
CT4768282_585	4.22416	1.34386
DUX1_859	4.22416	1.34386
DUX3_860	4.22416	1.34386
DUX4_603	4.22416	1.34386
DUX4L2_580	4.22416	1.34386
DUX4L3_581	4.22416	1.34386
DUX4L5_578	4.22416	1.34386
DUX4L6_582	4.22416	1.34386
ENSG00000215754_570	4.22416	1.34386
ENSG00000217642_571	4.22416	1.34386
ENSG00000224558_572	4.22416	1.34386
ENSG00000225958_574	4.22416	1.34386
ENSG00000226866_576	4.22416	1.34386
ENSG00000227522_579	4.22416	1.34386
ENSG00000228710_583	4.22416	1.34386
ENSG00000230380_586	4.22416	1.34386
ENSG00000230776_587	4.22416	1.34386
ENSG00000232923_590	4.22416	1.34386
ENSG00000233294_591	4.22416	1.34386
ENSG00000233361_592	4.22416	1.34386
ENSG00000233698_593	4.22416	1.34386
ENSG00000233794_594	4.22416	1.34386
ENSG00000234550_596	4.22416	1.34386
ENSG00000236207_598	4.22416	1.34386
ENSG00000237516_601	4.22416	1.34386
ENSG00000250589_602	4.22416	1.34386
FOXL2_855	4.18756	3.16806
FOXN2_854	4.18756	3.16806
FOXN3_829	4.18756	3.16806
SOX21_755	4.16226	1.42866
GATA2_388	3.92586	11.6956
NR3C1_666	3.86906	0.210557
ESX1_455	3.71756	0.923157
FOXO6_379	3.70806	1.30286
BARX2_400	3.69186	0.423557
FOXK1_364	3.58326	2.07946
KIAA0415_381	3.58326	2.07946
TAL1_62	3.55636	0
TAL2_822	3.55636	0
EVX1_419	3.49656	1.03226
MAFG_148	3.47536	0
FOXF2_359	3.46436	1.58076
EVX2_534	3.42236	0.643257
POU5F1_621	3.40106	0.874757
ZNF75A_219	3.36726	0
ZNF75C_851	3.36726	0
ZNF75D_272	3.36726	0
GATA1_383	3.28306	10.8125
IRF4_632	3.25676	0.997857
ZNF683_253	3.23376	2.99426
FOXQ1_363	3.21356	2.97366
PBX1_555	3.19366	4.70146
HOXC5_562	3.14666	0.624257
PHOX2B_431	3.13406	0.0588575
SMAD9_867	3.05766	0.317057
NR3C2_685	3.03086	1.17506
HOXB3_447	2.97456	0.0497575
NFE2L2_115	2.91406	0
FOXJ3_378	2.90776	1.81676
FOXP1_353	2.90776	1.81676
FOXP4_358	2.90776	1.81676
FOXS1_372	2.84186	2.50756
SOX11_767	2.73256	0
ZNF410_193	2.72826	1.98126
PHOX2A_512	2.70336	0.569657
VENTX_490	2.69796	0.867357
ZFHX3_483	2.67326	0.0980575
ISX_536	2.66716	0
LHX9_485	2.66716	0
PRRX1_440	2.66716	0
PRRX2_519	2.66716	0
RAX2_533	2.66716	0
SHOX_556	2.66716	0
SHOX2_521	2.66716	0
ZSCAN16_277	2.65156	4.36726
PTF1A_70	2.65076	0
SOX10_751	2.62826	0.910857
NEUROG3_43	2.59246	0.230757
TP63_704	2.58696	0
CEBPA_155	2.55716	0.575857
SOX7_766	2.54586	5.55836
FOXD4_830	2.54016	0.979157
FOXD4L1_831	2.54016	0.979157
FOXJ1_853	2.54016	0.979157
ATF5_136	2.53916	0
HESX1_503	2.50376	2.25406
GATA3_384	2.50326	8.07296
HOXB8_444	2.48276	3.39836
HLX_478	2.47336	1.10096
RUNX1_733	2.44686	3.71446
PDX1_482	2.44426	0
MAFK_149	2.44226	0
TLX2_436	2.43826	2.42586
BATF3_120	2.38086	0
SOX18_772	2.37936	1.49386
MNX1_466	2.35986	0.756757
IRX2_527	2.35126	5.33726
ALX1_545	2.34756	3.34846
GATA6_387	2.33116	4.26796
UNCX_507	2.31286	0.394957
LHX8_498	2.29286	0.731957
AL6628334_838	2.26826	2.55726
AL7735441_836	2.26826	2.55726
BX0885802_840	2.26826	2.55726
CR3882292_837	2.26826	2.55726
CR7598154_839	2.26826	2.55726
CR8477943_864	2.26826	2.55726
BCL11A_194	2.25996	0
BCL11B_825	2.25996	0
MECOM_169	2.25516	6.17056
NFATC2_716	2.22316	1.26876
PGR_660	2.21316	0.469557
PROX1_712	2.20636	0
PRDM1_163	2.16986	2.11486
NKX62_862	2.16146	0.807557
BCL6_187	2.07466	0
BHLHA15_85	2.07156	1.31096
EN2_506	2.04866	1.34726
GSX1_522	2.03886	0
ALX4_401	2.03626	0.263057
SOX8_746	2.03136	1.85576
POU6F2_612	2.00696	0.247957
CDX4_467	1.99446	1.22616
SREBF2_99	1.99446	0.497057
RAX_472	1.97536	0.619257
HMBOX1_488	1.97296	1.29476
HOXB7_446	1.97166	2.59086
FOXJ2_350	1.93996	1.00616
FOXF1_351	1.93886	3.04806
HOXA2_414	1.93006	1.58286
EMX1_474	1.92066	0
NKX63_509	1.91716	1.86756
SMAD4_739	1.89846	0
HNF1B_428	1.87306	0
NEUROG1_87	1.87106	0.402157
ZNF713_257	1.85326	0.274057
CDC5L_646	1.83536	2.03966
FOXD3_377	1.83246	0.498057
EMX2_525	1.82236	0
ZNF274_244	1.82046	2.37246
SOX9_756	1.80216	0.492457
NFE2L1_106	1.78526	2.22886
NFE2L3_845	1.78526	2.22886
IRX5_539	1.74306	3.37736
ZSCAN4_263	1.74086	0
DRGX_516	1.72476	1.06426
OLIG1_90	1.71326	0.526857
FOXO4_373	1.69736	0.869657
HOXD4_523	1.69376	0
LHX1_469	1.66126	0.487457
LHX5_406	1.66126	0.487457
NEUROG2_81	1.63066	0
TBX19_787	1.60796	6.60676
VTN_430	1.57586	0
SOX4_754	1.56796	0.455357
FOXA3_366	1.55906	1.54766
ZNF187_849	1.55106	3.16336
NKX61_502	1.50226	3.27436
DMRT2_307	1.49766	2.23096
BHLHE22_86	1.48826	0.0634575
HMX2_558	1.43276	17.7981
HOXD10_463	1.42416	1.20746
TBX1_792	1.41416	3.37806
ATOH7_84	1.41026	1.27306
LBX2_543	1.40486	0.627857
AL6628305_600	1.40396	3.08296
AL8454643_566	1.40396	3.08296
BX2846861_573	1.40396	3.08296
BX9272396_589	1.40396	3.08296
CR8124782_575	1.40396	3.08296
CR9338788_599	1.40396	3.08296
PBX2_563	1.40396	3.08296
HOXC8_399	1.38946	0.707257
NEUROD4_820	1.38396	0.251557
NEUROD6_821	1.38396	0.251557
SOX13_761	1.37026	0
BHLHE23_45	1.35926	0
NFAT5_717	1.33686	0
MEOX2_421	1.31996	0.761857
SOX3_759	1.31296	1.49796
SOX1_770	1.30276	1.49966
TCF23_64	1.29896	0.00735749
OLIG3_79	1.29876	0.377357
HHEX_491	1.29656	3.83166
SMAD2_745	1.27196	0
SOX15_757	1.22676	0.850057
HOXD3_461	1.21156	1.73216
BCL6B_218	1.18436	0
LHX6_423	1.18366	0
LHX4_450	1.16836	0
POU6F1_551	1.16536	1.26596
HDX_511	1.13456	3.21716
HOXA11_395	1.13386	2.65316
FOXE1_371	1.11856	1.21626
IKZF1_270	1.09206	0
IKZF4_197	1.09206	0
DMRT3_304	1.08646	9.11276
NFATC3_713	1.07436	0.423457
NEUROD2_73	1.06696	0
RHOXF1_409	1.04956	0.946057
VAX1_489	1.04076	0
VAX2_439	1.04076	0
HOXB6_427	1.01436	1.99276
SOX2_769	1.01396	1.87906
HOXB5_445	0.976157	0.167557
ZSCAN10_206	0.963457	0
GSX2_546	0.962057	0.00415749
AR_689	0.961957	0
SOX30_747	0.957257	1.02076
OLIG2_100	0.954557	0
ALX3_493	0.920457	0
HOXD13_465	0.910157	2.25916
AC2261502_577	0.905257	6.14936
HOXC6_561	0.903257	3.76896
FOXH1_362	0.899157	1.77096
ARID3B_8	0.894457	2.14246
MYB_648	0.875457	0.607457
ATF7_138	0.831057	0
NOTO_567	0.826957	0
SIX3_480	0.814657	11.717
STAT3_777	0.809757	0
PROP1_535	0.805157	0.718557
LHX3_424	0.789257	0.300257
NFE2_119	0.765557	0
ATOH1_844	0.744457	0.0565575
NFATC4_715	0.711157	3.31866
SMAD1_744	0.702157	0
ETV7_321	0.671357	0
FOSB_121	0.664257	0
HSF4_624	0.658257	0
PBX4_861	0.649857	7.41666
SRY_771	0.648857	3.02316
SOX5_758	0.625857	2.70006
SOX6_868	0.625857	2.70006
MEOX1_396	0.624957	0
UBP1_393	0.618057	0
POU1F1_610	0.584657	0.611657
HSF2_623	0.577357	0.991557
HOXC9_547	0.559357	2.67796
FOXB2_380	0.544157	0.457557
FOXL1_369	0.540557	3.53056
ZNF333_217	0.530457	3.58356
HNF1A_473	0.530157	2.03276
DLX1_487	0.491757	1.22816
TBPL2_794	0.485657	6.88756
HOXC10_548	0.483557	1.92896
FOXD1_382	0.478257	0.744257
FOXE3_376	0.478257	0.744257
FOXO3_354	0.478257	0.744257
ARX_394	0.472857	0
POU3F1_618	0.467757	0.345257
HOXC13_452	0.454457	1.99786
T_789	0.454457	7.01616
POU4F1_616	0.447557	0.807557
FEZF1_204	0.429657	0.169557
FEZF2_214	0.429657	0.169557
POU2F3_613	0.422757	2.16706
POU5F1B_622	0.422757	2.16706
HOXB2_532	0.419557	0
IRX1_526	0.397857	5.14676
IRX3_542	0.397857	5.14676
POU3F4_619	0.391757	2.36486
KLF9_192	0.391157	0
POU3F3_620	0.384457	3.74096
HOXB13_494	0.383157	1.09216
NFATC1_720	0.375457	0.418957
SRF_641	0.343757	0
CEBPD_152	0.319857	0
RARA_675	0.318757	0
SIX6_552	0.316657	3.42186
TBX15_782	0.315257	6.50846
TBX18_869	0.315257	6.50846
TBX22_870	0.315257	6.50846
ARID3C_10	0.311857	1.92206
NKX23_443	0.302657	87.5091
DLX5_412	0.299057	1.17356
SREBF1_22	0.291657	0.693557
IRX4_434	0.290457	0
IRX6_495	0.290457	0
ZKSCAN1_181	0.280057	1.06106
C11orf9_654	0.272557	0.286857
CREB5_127	0.249157	0
KLF12_191	0.246757	0
LHX2_422	0.246157	0
TCF7L1_763	0.229857	2.76136
MIXL1_553	0.215657	0
TCF12_56	0.203657	0
NKX31_517	0.180657	6.05606
FOXM1_352	0.166757	1.84586
LEF1_760	0.151357	2.46916
PAX4_607	0.133657	0
FOXD4L2_857	0.122457	0.778157
FOXD4L3_832	0.122457	0.778157
FOXD4L4_856	0.122457	0.778157
FOXD4L5_833	0.122457	0.778157
FOXD4L6_834	0.122457	0.778157
FOXP3_348	0.122457	0.778157
PAX7_605	0.120957	0
POU3F2_617	0.119957	1.29246
SIX2_528	0.118357	2.85456
ATF4_122	0.0861575	0.275257
HOXA1_413	0.0842575	0
GFI1_220	0.0836575	0.921757
AIRE_736	0.0798575	0.222157
DDIT3_141	0.0797575	0
FOXG1_368	0.0797575	0.789857
FOXO1_361	0.0797575	0.789857
IRF7_635	0.0698575	0.0924575
ARID5A_9	0.0530575	4.04876
LYL1_818	0.0528575	0
NHLH1_74	0.0528575	0
VSX2_442	0.0323575	0
POU4F3_611	0.0313575	0.259157
OVOL1_246	0.0248575	0.429157
HOXB9_529	0.0102575	3.02366
AC0021266_638	0	49.819
AHR_28	0	0
AHRR_17	0	0
AL6628245_700	0	0
AL6628286_154	0	0
AL66283413_287	0	0
AL8445277_699	0	0
AL8448538_281	0	0
ARID2_11	0	0
ARID3A_6	0	11.3085
ARID5B_7	0	1.02146
ARNT_57	0	0
ARNT2_76	0	0
ARNTL_50	0	0
ARNTL2_16	0	0
ATF1_118	0	0
ATF2_114	0	0
ATF3_132	0	0
ATF6_116	0	0
ATF6B_151	0	0
ATOH8_71	0	0
BACH1_130	0	0
BACH2_113	0	0
BARHL2_484	0	0.877257
BARX1_468	0	2.45336
BATF_129	0	0
BBX_753	0	0
BHLHE40_51	0	0
BHLHE41_44	0	0
BPTF_812	0	0.370857
BRCA1_319	0	5.83056
C13orf38SOHLH2_823	0	0
CBFB_801	0	0.539057
CDX1_435	0	1.48906
CDX2_514	0	1.75186
CEBPB_140	0	0
CEBPE_107	0	0
CEBPG_128	0	0
CEBPZ_806	0	0
CENPB_289	0	0
CGBP_298	0	0
CLOCK_53	0	1.49496
CPEB1_815	0	3.65206
CR3545653_702	0	0
CR3882194_286	0	0
CR7538031_135	0	0
CR7597334_701	0	0
CR7597843_285	0	0
CR9257962_153	0	0
CR9368773_703	0	0
CREB1_117	0	0
CREB3_111	0	0
CREB3L1_131	0	0
CREB3L2_145	0	0
CREB3L3_104	0	0
CREB3L4_126	0	0
CREM_108	0	0
CRX_410	0	9.74636
CTCF_177	0	0
CTCFL_198	0	0
CUX1_294	0	0.266457
CUX2_292	0	0.729357
CXXC1_303	0	0
DBP_110	0	0
DMBX1_560	0	6.65676
DMRT1_305	0	5.82026
DMRTA2_306	0	4.70646
DMRTC2_852	0	1.27826
DNMT1_301	0	0
DPRX_565	0	5.71316
E2F1_312	0	0
E2F2_311	0	0
E2F3_313	0	0
E2F4_318	0	0
E2F5_315	0	0
E2F6_317	0	0
E2F7_316	0	0
E2F8_314	0	0
E4F1_234	0	0
EBF1_67	0	0
EGR1_195	0	0
EGR2_196	0	0
EGR3_259	0	0
EGR4_207	0	0
EHF_333	0	0
ELF1_329	0	0
ELF2_326	0	0
ELF3_342	0	0
ELF4_323	0	0
ELF5_334	0	0
ELK1_331	0	0
ELK3_327	0	0
ELK4_341	0	0
ENO1_803	0	0
ENSG00000235187_346	0	0
ENSG00000250096_734	0	0
ENSG00000250542_156	0	0
ENSG00000250811_102	0	0
EP300_804	0	0
EPAS1_36	0	0
ERF_325	0	0
ERG_339	0	0
ESR1_661	0	0
ESR2_678	0	0
ESRRA_691	0	17.7565
ESRRB_669	0	12.7516
ESRRG_697	0	15.7479
ETS1_332	0	0
ETS2_340	0	0
ETV1_320	0	0
ETV2_324	0	0
ETV3_328	0	0
ETV4_345	0	0
ETV5_347	0	0
ETV6_335	0	0
FEV_343	0	0
FIGLA_88	0	0.770957
FLI1_337	0	0
FOS_137	0	0
FOSL1_142	0	0
FOSL2_105	0	0
FOXB1_367	0	1.60256
FOXC1_349	0	0.563957
FOXC2_370	0	5.45256
FOXD2_374	0	7.11916
FOXI1_365	0	0.213357
FOXI2_375	0	2.46916
FUBP1_809	0	1.29756
GABPA_338	0	0
GCM1_390	0	0
GCM2_389	0	0
GFI1B_228	0	1.78416
GLI1_186	0	0
GLI2_167	0	0
GLI3_182	0	0
GLIS1_250	0	0
GLIS2_201	0	0
GLIS3_183	0	0
GMEB1_737	0	0
GMEB2_735	0	0
GRHL1_391	0	0
GSC_470	0	10.5961
GSC2_402	0	7.69406
HBP1_752	0	2.45236
HES1_34	0	0
HES2_19	0	0.747757
HES4_95	0	0
HES5_98	0	0.977657
HES7_83	0	0.765357
HEY1_68	0	0
HEY2_54	0	0
HEYL_65	0	0
HIC1_254	0	0
HIC2_236	0	0
HIF1A_24	0	0
HINFP_245	0	0
HIVEP1_170	0	0
HIVEP2_160	0	0
HIVEP3_824	0	0
HLF_112	0	0
HMG20B_748	0	3.44626
HMGA1_12	0	6.39406
HMGA2_13	0	0
HNF4A_662	0	0
HNF4G_688	0	0
HOMEZ_568	0	0
HOXA13_418	0	1.49046
HOXA3_415	0	0
HOXA7_451	0	2.75646
HOXA9_405	0	2.14826
HOXC11_453	0	0.555557
HOXC12_454	0	2.89976
HOXD1_460	0	0
HOXD11_464	0	0.971957
HOXD12_524	0	2.14806
HOXD8_537	0	0.665757
HOXD9_462	0	1.36796
HSF1_627	0	0.647057
HSFY1_626	0	1.00236
HSFY2_625	0	1.00236
ID1_47	0	0
ID2_35	0	0
ID3_38	0	2.79336
ID4_75	0	2.79336
INSM1_248	0	0
IRF1_629	0	0.652857
IRF2_634	0	0.567457
IRF3_630	0	0
IRF5_631	0	0
IRF6_628	0	0
IRF8_633	0	0
IRF9_636	0	0
JDP2_125	0	0
JUN_143	0	0
JUNB_139	0	0
JUND_124	0	0
KDM2B_299	0	0
KLF1_179	0	0
KLF10_826	0	0
KLF11_847	0	0
KLF13_238	0	0
KLF14_251	0	0
KLF15_223	0	0
KLF16_205	0	0
KLF2_846	0	0
KLF3_184	0	0
KLF4_208	0	0
KLF5_175	0	0
KLF6_165	0	0
KLF7_189	0	0
KLF8_174	0	0
LBX1_481	0	0.685357
LCOR_711	0	3.04946
LIN54_297	0	1.56346
LMO2_808	0	0
LMX1A_499	0	0
LMX1B_479	0	0.195857
MAFA_146	0	0
MAX_14	0	0
MAZ_178	0	0
MBD2_644	0	0
MECP2_645	0	0
MEF2A_639	0	56.0545
MEF2B_643	0	49.819
MEF2C_640	0	78.3209
MEF2D_642	0	48.7474
MESP1_69	0	6.17746
MESP2_94	0	6.17746
MITF_91	0	10.4207
MLL_300	0	0
MLX_29	0	0
MLXIP_78	0	0
MLXIPL_15	0	0
MNT_20	0	0
MTF1_274	0	0
MXI1_40	0	0
MYBL1_653	0	1.11426
MYBL2_647	0	0
MYC_55	0	0
MYCL1_37	0	0
MYCN_52	0	0
MYOD1_48	0	1.33096
MYPOP_652	0	0
MZF1_171	0	0
NAIF1_637	0	0
NEUROD1_63	0	0
NFIL3_133	0	0
NFKB1_719	0	0
NFKB2_714	0	0
NFYA_288	0	0
NFYB_807	0	0
NFYC_800	0	0
NKX21_476	0	96.4819
NKX22_458	0	76.3255
NKX24_457	0	169.51
NKX25_550	0	205.926
NKX26_544	0	182.377
NKX28_475	0	31.6269
NKX32_432	0	48.732
NPAS1_49	0	0
NPAS2_72	0	0
NPAS3_59	0	0
NPAS4_77	0	0
NR0B1_811	0	0
NR1D1_673	0	4.97716
NR1D2_841	0	1.12636
NR1H2_674	0	2.26796
NR1H3_656	0	2.26796
NR1H4_655	0	3.36306
NR1I2_682	0	7.15176
NR1I3_680	0	1.57256
NR2C1_670	0	1.23576
NR2C2_693	0	0
NR2E1_665	0	4.68066
NR2E3_657	0	6.09906
NR2F1_692	0	2.40696
NR2F2_694	0	15.333
NR2F6_687	0	0.0470575
NR4A1_671	0	14.2476
NR4A2_686	0	13.8324
NR4A3_668	0	7.65106
NR5A1_677	0	4.49226
NR5A2_667	0	0
NR6A1_683	0	14.2972
NRF1_805	0	0
ONECUT1_295	0	0.992957
ONECUT2_293	0	0.471057
ONECUT3_296	0	0.543757
OSR1_212	0	0.250357
OSR2_227	0	0
OTP_530	0	0
OTX1_437	0	0
OTX2_515	0	10.2896
PATZ1_172	0	0
PAX1_708	0	0
PAX2_606	0	0
PAX3_608	0	0.102857
PAX5_709	0	0
PAX6_604	0	0
PAX8_707	0	0.885557
PAX9_710	0	0
PBX3_518	0	0
PITX1_404	0	8.82566
PITX2_504	0	7.30816
PITX3_426	0	10.1405
PLAG1_264	0	0
PLAGL1_190	0	0
POU2F1_614	0	1.66686
POU2F2_609	0	2.40326
POU4F2_615	0	0.160857
PPARA_696	0	0.642157
PPARD_664	0	0.998157
PPARG_676	0	0.375757
PRDM4_185	0	0
PRKRIR_799	0	1.00746
PURA_813	0	0
RARB_659	0	8.42876
RARG_690	0	3.62336
REL_721	0	0
RELA_722	0	0
RELB_718	0	0
REST_168	0	0
RFX1_726	0	0.841957
RFX2_724	0	0
RFX3_723	0	0
RFX4_725	0	0
RFX5_727	0	0
RFX6_729	0	0
RFX7_728	0	0
RFX8_730	0	0
RORA_658	0	4.70476
RORB_865	0	3.21356
RORC_681	0	5.19086
RREB1_200	0	0
RUNX2_732	0	0
RUNX3_731	0	0
RXRA_695	0	0.119957
RXRB_698	0	0.341657
RXRG_679	0	0.415357
SCRT1_242	0	2.90056
SCRT2_282	0	0.629657
SIM1_31	0	0
SIM2_61	0	0
SIX1_459	0	4.25446
SIX4_407	0	4.28326
SIX5_540	0	0
SMAD3_743	0	0.230157
SMAD5_866	0	0
SMARCC1_651	0	0
SMARCC2_650	0	0
SNAI1_199	0	0
SNAI2_161	0	2.32556
SOHLH2_819	0	0
SOX17_764	0	4.60196
SP1_267	0	0
SP2_232	0	0
SP3_247	0	0
SP4_180	0	0
SP5_279	0	0
SP6_275	0	0
SP7_241	0	0
SP8_226	0	0
SP9_283	0	0
SPDEF_330	0	0
SPI1_322	0	0
SPIB_336	0	0
SPIC_344	0	0
SPZ1_810	0	0
STAT1_773	0	0
STAT2_778	0	0
STAT4_775	0	0.00945749
STAT5A_774	0	0
STAT5B_779	0	0
STAT6_776	0	0
TBP_793	0	2.78136
TBX3_785	0	1.93916
TCF3_21	0	2.90116
TCF4_97	0	1.22106
TCF7_750	0	1.48626
TCF7L2_762	0	0.912457
TCFL5_25	0	0
TEF_134	0	0
TERF2_649	0	0
TET1_302	0	0
TFAP2A_5	0	0
TFAP2B_1	0	0
TFAP2C_3	0	0
TFAP2D_2	0	0
TFAP2E_4	0	0
TFCP2_392	0	0
TFCP2L1_858	0	0
TFDP1_310	0	0
TFDP2_308	0	0
TFDP3_309	0	0
TFE3_18	0	0
TFEB_32	0	1.66086
TFEC_27	0	1.71336
THAP1_798	0	0
THRA_672	0	0.137657
THRB_684	0	0.136257
TOPORS_814	0	0
TP53_706	0	0
TWIST1_42	0	0
USF1_60	0	0
USF2_26	0	0
VDR_663	0	2.54316
WT1_266	0	0
XBP1_109	0	0.109057
YBX1_290	0	0
YY1_173	0	0
YY2_284	0	0
ZBED1_816	0	0
ZBTB1_203	0	0
ZBTB12_280	0	0
ZBTB3_269	0	3.04046
ZBTB33_255	0	0
ZBTB4_249	0	0
ZBTB47_188	0	0
ZBTB49_235	0	0
ZBTB6_271	0	0
ZBTB7A_258	0	0
ZBTB7B_216	0	0
ZBTB7C_265	0	0
ZEB1_157	0	3.84456
ZFHX2_477	0	0
ZFP161_850	0	0
ZFP42_848	0	0
ZFX_158	0	0
ZFY_166	0	0
ZHX1_510	0	0.0589575
ZIC1_213	0	0
ZIC2_162	0	0
ZIC3_215	0	0
ZIC4_252	0	0
ZIC5_210	0	0
ZKSCAN3_276	0	0
ZKSCAN4_273	0	0
ZNF143_231	0	0
ZNF148_222	0	0
ZNF202_230	0	0
ZNF219_229	0	0
ZNF232_233	0	0.268057
ZNF263_159	0	0
ZNF281_221	0	0
ZNF282_240	0	0
ZNF32_237	0	7.11256
ZNF35_239	0	0.191457
ZNF350_817	0	0
ZNF354C_256	0	14.0556
ZNF384_202	0	0
ZNF423_176	0	0
ZNF524_243	0	0
ZNF589_225	0	0
ZNF652_278	0	0
ZNF691_224	0	0
ZNF740_209	0	0
ZNF76_164	0	0
ZNF784_262	0	0.352057
