## Supplementary Table 11 for "Functional Genomics in Human iPSC-Derived Sinoatrial Node Cells Reveals Shared Regulatory Determinants of Heart Rate and Atrial Fibrillation"

### Sheet: STARR-SEQ RESULTS
Fragment	Log2FC_JE211101	Log2FC_JE211121	Log2FC_JE240314	Log2FC_JE240325	Log2FC_JE240404	Ave_Log2FC	Order	Regions
chr6:118573929_118574429	5.94801	5.6001	5.65908	5.92146	5.79803	5.78534	1	Target_Region
chr3:156816768_156817268	3.54848	3.36978	4.04038	3.76519	3.92304	3.72937	2	Target_Region
chr5:173920815_173921315	3.66761	3.19079	3.55341	3.8181	3.20293	3.48657	3	Target_Region
chr16:4271681_4272181	3.17809	3.14033	3.35323	3.1896	3.26518	3.22529	4	Target_Region
chr1:46303061_46303561	3.14148	3.26401	2.99056	3.032	2.97563	3.08074	5	Target_Region
chr12:56725150_56725650	2.99875	3.14521	2.90106	3.13514	2.5663	2.94929	6	Target_Region
chr1:54488083_54488583	2.76751	2.7954	2.71859	2.6012	2.69824	2.71619	7	Target_Region
chr19:40348199_40348699	2.29051	2.39161	2.0921	2.34768	1.83028	2.19043	8	Target_Region
chr4:10116597_10117097	2.13072	2.22882	2.25313	2.01136	2.32747	2.1903	9	Target_Region
chr5:177303517_177304017	2.01333	2.25298	2.25667	2.16494	1.88137	2.11386	10	Target_Region
chr2:53970836_53971336	2.01409	2.25021	2.20025	2.06684	1.62995	2.03227	11	Target_Region
chr4:102827309_102827809	1.99334	2.2375	1.98076	2.11694	1.76113	2.01793	12	Target_Region
chr1:72284730_72285230	2.00473	1.07647	2.61075	2.54428	1.54371	1.95599	13	Target_Region
chr3:50569029_50569529	1.92929	2.15613	1.67392	1.6407	1.53857	1.78772	14	Target_Region
chr14:76956423_76956923	1.56949	1.91941	1.70711	1.50093	1.84267	1.70792	15	Target_Region
chr14:32457417_32457917	1.61137	1.29876	1.97514	1.86951	1.74806	1.70057	16	Target_Region
chr5:138305759_138306259	2.0743	1.36539	1.39813	1.44995	1.95641	1.64883	17	Target_Region
chr12:38316432_38316932	1.83321	1.69991	1.51504	1.56884	1.605	1.6444	18	Target_Region
chr10:100535581_100536081	1.6717	1.74403	1.36668	1.47247	1.23411	1.4978	19	Target_Region
chr15:98727798_98728298	1.63484	1.53546	1.32635	1.36644	1.49863	1.47234	20	Target_Region
chr6:118372296_118372796	1.46068	1.83135	1.13505	1.34657	1.36008	1.42675	21	Target_Region
chr19:49157478_49157978	1.51698	1.87081	1.21204	0.963274	1.56621	1.42586	22	Target_Region
chr2:27628734_27629234	1.37117	1.53725	1.46782	1.48803	1.25033	1.42292	23	Target_Region
chr2:86563187_86563687	1.61074	1.12466	1.15323	1.42488	1.62697	1.3881	24	Target_Region
chr3:12796371_12796871	1.20148	1.50036	1.3618	1.25791	1.09867	1.28404	25	Target_Region
chr6:16414181_16414681	1.71157	0.544428	1.10212	1.2504	1.09914	1.14153	26	Target_Region
chr1:156490253_156490753	0.986373	1.38586	1.1657	0.850123	1.29757	1.13712	27	Target_Region
chr11:57741140_57741640	1.10017	1.23233	1.05632	1.12142	0.852146	1.07248	28	Target_Region
chr6:87334574_87335074	1.00721	0.705816	1.39068	1.0779	1.01668	1.03966	29	Target_Region
chr10:73744049_73744549	1.18135	1.13476	0.66057	1.026	0.898298	0.980196	30	Target_Region
chr7:100888968_100889468	1.09009	1.19545	0.922898	0.951326	0.738542	0.979661	31	Target_Region
chr6:122471569_122472069	0.957825	1.1889	0.963684	1.04765	0.669906	0.965593	32	Target_Region
chr22:20079837_20080337	0.860465	1.1694	1.13649	0.903202	0.745724	0.963057	33	Target_Region
chr7:136884455_136884955	0.823339	0.535613	1.15288	0.88043	1.40899	0.96025	34	Target_Region
chr3:49411999_49412499	0.777902	1.21838	0.862088	0.929647	0.993432	0.95629	35	Target_Region
chr12:34022164_34022664	1.10088	1.05421	0.866378	0.989712	0.729805	0.948198	36	Target_Region
chr7:100158517_100159017	0.935186	1.0647	0.952983	0.672245	0.868655	0.898754	37	Target_Region
chr10:73785107_73785607	1.04683	1.12301	0.629144	0.993648	0.685006	0.895527	38	Target_Region
chr14:23469250_23469750	0.989806	0.902226	0.624053	0.898037	0.519641	0.786753	39	Target_Region
chr15:83011404_83011904	0.759339	1.0126	0.775454	0.79128	0.507332	0.769201	40	Target_Region
chr14:34714469_34714969	0.7555	0.926274	0.787752	0.615677	0.589464	0.734933	41	Target_Region
chr7:116511603_116512103	0.111067	-0.352604	1.44506	2.16277	0.108963	0.695053	42	Target_Region
chr11:65558407_65558907	0.690678	0.747434	0.7083	0.43852	0.664879	0.649962	43	Target_Region
chr8:60521035_60521535	0.621801	0.290995	0.814438	0.647127	0.811997	0.637272	44	Target_Region
chr7:100895684_100896184	0.404647	0.710128	0.782034	0.681681	0.599987	0.635695	45	Target_Region
chr10:63521056_63521556	0.50988	0.695332	0.816508	0.682449	0.462693	0.633372	46	Target_Region
chr1:45687919_45688419	0.69752	0.739263	0.532394	0.620342	0.385306	0.594965	47	Target_Region
chr7:100894724_100895224	0.537306	0.771054	0.737654	0.381356	0.539171	0.593308	48	Target_Region
chr17:46115648_46116148	0.848808	0.492082	0.589668	0.429933	0.504909	0.57308	49	Target_Region
chr6:36885602_36886102	0.484136	0.675183	0.692258	0.479882	0.445343	0.55536	50	Target_Region
chr10:90930956_90931456	0.374962	-0.447722	1.16157	1.00581	0.619789	0.542883	51	Target_Region
chr1:45750449_45750949	0.440143	0.707418	0.63077	0.486174	0.380072	0.528915	52	Target_Region
chr14:24429670_24430170	0.413144	0.750331	0.638232	0.300726	0.458528	0.512192	53	Target_Region
chr1:207751783_207752283	0.485422	0.742042	0.509145	0.523103	0.251265	0.502195	54	Target_Region
chr5:177194140_177194640	0.628026	-0.179398	0.684598	0.688956	0.621913	0.488819	55	Target_Region
chr3:12729234_12729734	0.478388	0.4616	0.378093	0.114442	1.00483	0.48747	56	Target_Region
chr11:111911832_111912332	0.493279	-0.141541	0.723027	0.475599	0.860333	0.482139	57	Target_Region
chr3:185585841_185586341	0.731606	0.7021	0.21175	0.330467	0.381654	0.471515	58	Target_Region
chr17:17280763_17281263	0.32146	0.483084	0.541623	0.52125	0.32188	0.437859	59	Target_Region
chr10:102065065_102065565	0.575163	0.640773	0.342941	0.0856179	0.388726	0.406644	60	Target_Region
chr17:45894148_45894648	0.290216	0.658064	0.375934	0.186593	0.445812	0.391324	61	Target_Region
chr1:216601037_216601537	0.37094	0.748504	0.312483	0.156224	0.358019	0.389234	62	Target_Region
chr11:62599099_62599599	0.440048	0.671411	0.239967	0.103764	0.434557	0.377949	63	Target_Region
chr7:100148514_100149014	0.286974	0.452475	0.334667	0.294575	0.378723	0.349483	64	Target_Region
chr9:94780600_94781100	0.398622	0.877995	0.0203944	-0.250101	0.652721	0.339926	65	Target_Region
chr3:42701368_42701868	0.708511	0.0625264	0.0948864	0.355377	0.428793	0.330019	66	Target_Region
chr13:27620418_27620918	0.240773	0.360341	0.493383	0.180544	0.348351	0.324678	67	Target_Region
chr10:18352082_18352582	0.274924	-0.828352	0.866284	1.50595	-0.221707	0.319419	68	Target_Region
chr1:51236019_51236519	0	0	0.108667	0	1.41002	0.303738	69	Target_Region
chr4:173522050_173522550	0.239554	0.473821	0.148936	0.23948	0.203169	0.260992	70	Target_Region
chr20:58890711_58891211	0.11137	0.306114	0.296525	0.204079	0.328454	0.249309	71	Target_Region
chr5:138352328_138352828	0.235051	0.521431	0.0720635	0.199264	0.2074	0.247042	72	Target_Region
chr11:62601541_62602041	0.314251	0.53445	0.103727	0.124248	0.0560212	0.22654	73	Target_Region
chr5:137800942_137801442	0.798958	0	0.304155	0	0	0.220622	74	Target_Region
chr5:108531406_108531906	0.245966	-0.377246	0.398001	0.168287	0.393217	0.165645	75	Target_Region
chr14:77825812_77826312	-0.0620232	0.139979	0.134293	0.336957	0.182079	0.146257	76	Target_Region
chr5:143557033_143557533	0.036098	-0.092108	0.0547983	0.398782	0.302155	0.139945	77	Target_Region
chr11:57667646_57668146	-0.00715939	0.210301	0.142077	0.112049	0.156879	0.122829	78	Target_Region
chr11:121722447_121722947	-0.121344	0.124293	0.215682	0.447764	-0.0864219	0.115995	79	Target_Region
chr2:64653673_64654173	0	0.506437	0	0	0	0.101287	80	Target_Region
chr3:49429086_49429586	0.042125	0.380504	0.0412276	0.107331	-0.0945244	0.0953327	81	Target_Region
chr7:123534463_123534963	0	0.116508	0	0.33563	0	0.0904276	82	Target_Region
chr20:44310959_44311459	0.0583118	0.278478	0.0069905	-0.054952	0.131154	0.0839965	83	Target_Region
chr2:159108147_159108647	-0.115601	-0.198096	0.285319	0.0319745	0.347776	0.0702746	84	Target_Region
chr17:1047262_1047762	0.0843356	0.194869	-0.000258591	-0.0851635	-0.0347562	0.0318052	85	Target_Region
chr12:26195258_26195758	-0.0736004	-0.0964705	0.0293518	-0.0380078	0.179783	0.000211253	86	Target_Region
chr1:6245019_6245519	0	0	0	0	0	0	87	Target_Region
chr10:103918034_103918534	0	0	0	0	0	0	88	Target_Region
chr17:46225183_46225683	-0.0960312	-0.240705	-0.132247	0.594585	-0.14455	-0.00378983	89	Target_Region
chr7:123747532_123748032	-0.0382745	0.110835	-0.0840466	-0.0480717	-0.0300556	-0.0179227	90	Target_Region
chr7:93921789_93922289	0.0276469	0.0842296	-0.0545188	-0.151187	-0.0234621	-0.0234582	91	Target_Region
chr3:49723784_49724284	-0.100484	0.101455	-0.0287252	-0.175019	0.041055	-0.0323437	92	Target_Region
chr6:41920897_41921397	0.0847663	0.118399	-0.147732	0.0433719	-0.298986	-0.0400362	93	Target_Region
chr5:138213098_138213598	0.0737703	0.0614396	-0.255817	-0.15346	-0.0511746	-0.0650483	94	Target_Region
chr5:108168852_108169352	0.0465215	0.0438246	-0.441239	-0.180214	0.12683	-0.0808553	95	Target_Region
chr4:102827881_102828381	-0.119825	0.000154674	-0.216453	-0.18382	-0.07308	-0.118605	96	Target_Region
chr7:100101261_100101761	-0.375617	-0.0626488	0.0200672	0.0940563	-0.29862	-0.124553	97	Target_Region
chr8:11642239_11642739	-0.286874	-0.550643	0.111933	-0.0507753	0.0444561	-0.14638	98	Target_Region
chr2:111122312_111122812	-0.327683	-0.191557	0.0188923	-0.19695	-0.145373	-0.168534	99	Target_Region
chr2:178863737_178864237	-0.0392384	-0.0857675	-0.526116	-0.34953	0.0405642	-0.192017	100	Target_Region
chr16:4293786_4294286	-0.209581	-0.0203123	-0.250054	-0.39653	-0.127501	-0.200796	101	Target_Region
chr20:25247298_25247798	-0.222447	-0.136429	-0.259443	-0.353399	-0.178251	-0.229994	102	Target_Region
chr14:21071409_21071909	-0.267001	-0.15893	-0.51886	-0.308098	0.099151	-0.230748	103	Target_Region
chr3:48446514_48447014	-0.309294	-0.153553	-0.182843	-0.244789	-0.282987	-0.234693	104	Target_Region
chr10:29257371_29257871	-0.059039	-0.335157	-0.292935	-0.352981	-0.146126	-0.237248	105	Target_Region
chr1:46132801_46133301	-0.407118	-0.190933	-0.224696	-0.249781	-0.203488	-0.255203	106	Target_Region
chr2:219510059_219510559	-0.53781	-0.670918	-0.279185	0.125149	0.0637631	-0.2598	107	Target_Region
chr7:116545899_116546399	-0.344163	-0.000666125	-0.449894	-0.466379	-0.0598317	-0.264187	108	Target_Region
chr17:39753890_39754390	-0.531836	-0.189043	-0.14083	-0.278377	-0.281697	-0.284357	109	Target_Region
chr6:7468437_7468937	-0.192513	0.0747693	-0.444213	-0.451251	-0.527901	-0.308222	110	Target_Region
chr2:190534459_190534959	-0.460089	-0.208239	-0.226638	-0.36123	-0.450893	-0.341418	111	Target_Region
chr16:4253781_4254281	-0.557346	0.0805158	-0.355605	-0.621124	-0.258187	-0.342349	112	Target_Region
chr6:36849082_36849582	-0.135064	-0.597141	-0.344772	-0.557637	-0.141441	-0.355211	113	Target_Region
chr3:179451206_179451706	-0.499031	-0.278368	-0.257336	-0.526628	-0.319087	-0.37609	114	Target_Region
chr11:43747369_43747869	-0.488953	-0.228556	-0.477186	-0.401423	-0.285653	-0.376354	115	Target_Region
chr3:49647670_49648170	-0.198659	-0.308201	-0.455576	-0.524699	-0.465144	-0.390456	116	Target_Region
chr14:21092420_21092920	-0.468546	-0.173613	-0.443535	-0.36839	-0.499376	-0.390692	117	Target_Region
chr5:138337507_138338007	-0.379119	-0.00940857	-0.589168	-0.51596	-0.503772	-0.399485	118	Target_Region
chr11:61861604_61862104	-0.519354	-0.333047	-0.489832	-0.663627	-0.00988228	-0.403148	119	Target_Region
chr14:23352645_23353145	-0.612571	-0.411441	-0.227246	-0.431171	-0.344985	-0.405483	120	Target_Region
chr3:49699112_49699612	-0.598211	-0.505461	-0.205322	-0.490702	-0.353547	-0.430649	121	Target_Region
chr2:111122953_111123453	-0.642369	-0.181557	-0.479064	-0.417417	-0.489946	-0.442071	122	Target_Region
chr3:42719030_42719530	-0.314071	-0.348867	-0.553258	-0.800116	-0.205195	-0.444301	123	Target_Region
chr5:173235005_173235505	-0.320739	-0.216621	-0.718159	-0.860385	-0.254118	-0.474004	124	Target_Region
chr19:17292291_17292791	-0.734384	-0.390084	-0.322721	-0.425829	-0.500753	-0.474754	125	Target_Region
chr3:38580068_38580568	-0.485486	-0.43567	-0.638496	-0.778417	-0.131271	-0.493868	126	Target_Region
chr3:132416962_132417462	-0.440956	-0.447481	-0.703062	-0.575795	-0.361224	-0.505704	127	Target_Region
chr15:73374558_73375058	-0.349684	-0.318482	-0.568203	-0.609471	-0.695589	-0.508286	128	Target_Region
chr14:76959239_76959739	-0.19466	-0.513711	-0.67837	-1.08107	-0.149896	-0.523541	129	Target_Region
chr1:81802799_81803299	-0.509892	-0.453256	-0.526368	-0.58868	-0.633566	-0.542352	130	Target_Region
chr17:76701117_76701617	-0.678875	-0.775806	-1.24336	-0.824829	0.794361	-0.545701	131	Target_Region
chr12:33378221_33378721	-0.595581	-0.508346	-0.686808	-0.539044	-0.428321	-0.55162	132	Target_Region
chr5:138463958_138464458	-0.663095	-0.378634	-0.434147	-0.887145	-0.420967	-0.556798	133	Target_Region
chr12:39042940_39043440	-0.571428	-0.477806	-0.776959	-0.483141	-0.51414	-0.564695	134	Target_Region
chr6:7541174_7541674	-0.599989	-0.345432	-0.564317	-0.668517	-0.657631	-0.567177	135	Target_Region
chr1:45550556_45551056	-0.558097	-0.389905	-0.567283	-0.654076	-0.717844	-0.577441	136	Target_Region
chr6:118514649_118515149	-0.525992	-0.273557	-0.952079	-0.983997	-0.162231	-0.579571	137	Target_Region
chr10:103661507_103662007	-0.529162	-0.560315	-0.522808	-0.715987	-0.587477	-0.58315	138	Target_Region
chr11:112777303_112777803	-0.520651	-0.550111	-0.610104	-0.658701	-0.595292	-0.586972	139	Target_Region
chr12:69585142_69585642	-0.629531	-0.43923	-0.674027	-0.399421	-0.812008	-0.590843	140	Target_Region
chr7:100896941_100897441	-0.882985	-0.300541	-0.492371	-0.791517	-0.506771	-0.594837	141	Target_Region
chr10:102245193_102245693	-0.605758	-0.430145	-0.667757	-0.699413	-0.573485	-0.595311	142	Target_Region
chr4:110636856_110637356	-0.862702	-0.604207	-0.509961	-0.583159	-0.479196	-0.607845	143	Target_Region
chr12:19847765_19848265	-0.495098	-0.469118	-1.05457	-1.0347	-0.0296246	-0.616623	144	Target_Region
chr1:155051025_155051525	-0.668575	-0.685043	-0.440156	-0.64279	-0.65963	-0.619239	145	Target_Region
chr7:123681487_123681987	-0.668727	-0.55559	-0.681477	-0.800258	-0.433969	-0.628004	146	Target_Region
chr12:38138611_38139111	-0.521871	-0.567587	-0.776483	-0.613639	-0.663613	-0.628639	147	Target_Region
chr10:100561929_100562429	-0.794471	-0.609126	-0.661442	-0.687423	-0.554412	-0.661375	148	Target_Region
chr16:10600789_10601289	-0.664412	-0.547978	-0.791307	-0.781846	-0.560579	-0.669224	149	Target_Region
chr1:42958690_42959190	-0.782748	-0.55643	-0.646323	-0.789501	-0.631924	-0.681385	150	Target_Region
chr10:103854573_103855073	-0.762955	-0.535786	-0.696067	-0.724613	-0.722031	-0.68829	151	Target_Region
chr14:21103827_21104327	-0.858825	-0.569733	-0.733626	-0.658683	-0.645368	-0.693247	152	Target_Region
chr2:96109062_96109562	-0.720784	-0.531781	-0.754841	-0.83149	-0.649596	-0.697698	153	Target_Region
chr2:8615724_8616224	-0.632331	-0.406578	-0.926232	-1.00051	-0.609465	-0.715024	154	Target_Region
chr1:39408659_39409159	-0.76309	-0.683809	-0.765022	-0.843334	-0.536943	-0.718439	155	Target_Region
chr14:72893980_72894480	-0.739105	-0.738167	-0.840654	-0.655416	-0.663632	-0.727395	156	Target_Region
chr11:12201035_12201535	-0.83329	-1.05036	-0.575314	-0.57215	-0.661285	-0.73848	157	Target_Region
chr19:44890831_44891331	-0.865784	-0.653428	-0.884649	-0.661315	-0.63384	-0.739804	158	Target_Region
chr8:143939378_143939878	-0.849575	-0.722948	-0.544346	-0.793668	-0.849284	-0.751964	159	Target_Region
chr4:102868686_102869186	-1.00713	-0.652666	-0.676365	-0.760062	-0.791244	-0.777494	160	Target_Region
chr1:155017426_155017926	-0.898037	-0.675956	-0.741286	-0.93851	-0.706187	-0.791995	161	Target_Region
chr14:23442675_23443175	-0.966235	-0.327132	-0.677567	-0.990431	-1.01307	-0.794886	162	Target_Region
chr3:49469324_49469824	-1.0371	-0.850176	-0.705662	-0.839017	-0.57096	-0.800583	163	Target_Region
chr1:72282628_72283128	-0.807673	-0.798191	-0.786364	-1.12839	-0.487973	-0.801717	164	Target_Region
chr15:73383744_73384244	-0.734443	-0.777742	-0.859931	-1.06171	-0.623323	-0.811429	165	Target_Region
chr2:219498555_219499055	-0.954576	-0.704438	-0.939757	-0.759685	-0.73467	-0.818625	166	Target_Region
chr5:44809589_44810089	-0.833635	-0.694391	-1.04519	-0.911213	-0.637419	-0.82437	167	Target_Region
chr10:42866625_42867125	-0.95723	-0.869915	-0.879738	-0.784682	-0.746301	-0.847573	168	Target_Region
chr7:100604592_100605092	-0.639184	-1.01672	-1.30554	-0.60212	-0.708092	-0.854331	169	Target_Region
chr8:11942016_11942516	-0.847811	-0.668091	-1.17044	-0.738729	-0.928824	-0.870778	170	Target_Region
chr11:61860240_61860740	-0.809052	-0.984623	-0.739923	-1.05977	-0.833898	-0.885454	171	Target_Region
chr14:77885346_77885846	-1.01309	-0.851857	-0.918363	-0.998107	-0.752881	-0.906859	172	Target_Region
chr6:7542942_7543442	-0.878294	-0.688892	-1.20751	-1.0092	-0.831213	-0.923021	173	Target_Region
chr2:219543702_219544202	-1.05401	-0.958379	-0.84699	-1.11095	-0.645427	-0.923152	174	Target_Region
chr17:76700579_76701079	-0.785366	-0.901027	-0.795952	-0.995629	-1.15133	-0.92586	175	Target_Region
chr6:54255843_54256343	-0.856533	-0.858251	-1.13425	-1.08112	-0.71329	-0.928689	176	Target_Region
chr14:23443318_23443818	-1.10342	-0.728635	-1.02137	-1.06294	-0.841448	-0.951564	177	Target_Region
chr4:102732638_102733138	-1.06505	-0.88341	-1.0048	-1.15275	-0.671312	-0.955463	178	Target_Region
chr17:15478790_15479290	-1.17493	-1.16266	-0.719979	-1.13328	-0.65406	-0.968981	179	Target_Region
chr10:103772180_103772680	-1.05753	-0.96854	-0.929795	-0.979128	-0.910886	-0.969175	180	Target_Region
chr16:10622499_10622999	-1.20686	-1.07675	-0.891748	-0.954735	-0.797199	-0.985459	181	Target_Region
chr1:26066803_26067303	-1.10543	-0.995872	-0.921368	-1.1338	-0.87642	-1.00658	182	Target_Region
chr12:33605723_33606223	-0.944281	-1.03587	-1.13055	-1.17173	-0.766566	-1.0098	183	Target_Region
chr1:201888406_201888906	-1.0888	-0.874686	-1.0698	-1.09252	-1.04281	-1.03372	184	Target_Region
chr17:1043828_1044328	-1.00822	-0.854747	-1.05379	-1.15176	-1.12541	-1.03879	185	Target_Region
chr6:41786381_41786881	-1.26875	-0.944367	-0.956946	-1.06633	-0.95869	-1.03902	186	Target_Region
chr19:5894347_5894847	-1.25232	-1.01003	-0.918384	-1.12455	-0.915363	-1.04413	187	Target_Region
chr11:19987398_19987898	-1.10772	-1.09752	-1.1579	-1.08212	-0.874816	-1.06402	188	Target_Region
chr6:121334271_121334771	-1.29044	-0.741185	-1.14715	-1.29289	-0.880009	-1.07034	189	Target_Region
chr12:110537452_110537952	-1.11655	-1.08516	-1.16727	-1.18904	-0.889367	-1.08948	190	Target_Region
chr8:143943810_143944310	-1.35815	-1.03829	-0.936441	-1.13923	-1.04248	-1.10292	191	Target_Region
chr7:116583024_116583524	-1.13425	-1.00069	-1.21082	-1.37767	-0.801932	-1.10507	192	Target_Region
chr3:69306311_69306811	-1.25349	-0.82682	-1.22123	-1.40288	-0.944859	-1.12985	193	Target_Region
chr8:140937979_140938479	-1.15566	-1.10793	-1.23238	-1.22258	-0.976408	-1.13899	194	Target_Region
chr3:42739815_42740315	-1.25571	-1.06271	-1.16748	-1.40686	-0.881278	-1.15481	195	Target_Region
chr17:46977272_46977772	-1.32683	-0.966343	-1.16596	-1.2717	-1.09754	-1.16568	196	Target_Region
chr2:231412244_231412744	-1.30703	-1.13366	-1.0299	-1.23028	-1.13462	-1.1671	197	Target_Region
chr9:125470966_125471466	-1.12931	-0.998924	-1.32185	-1.32986	-1.08028	-1.17205	198	Target_Region
chr6:149080141_149080641	-1.26331	-1.06311	-1.23874	-1.33724	-1.06714	-1.19391	199	Target_Region
chr16:66660638_66661138	-1.24988	-1.25737	-1.18117	-1.51909	-0.828116	-1.20713	200	Target_Region
chr1:154432561_154433061	-1.38684	-1.10289	-1.17242	-1.38936	-1.05447	-1.2212	201	Target_Region
chr12:26124848_26125348	-1.45627	-1.05892	-1.30907	-1.32011	-0.968296	-1.22253	202	Target_Region
chr16:66880214_66880714	-1.25413	-1.17967	-1.25373	-1.31729	-1.12195	-1.22535	203	Target_Region
chr2:219541713_219542213	-1.35061	-1.07736	-1.17602	-1.30895	-1.224	-1.22739	204	Target_Region
chr3:66415756_66416256	-1.2916	-1.06609	-1.48533	-1.25677	-1.07339	-1.23463	205	Target_Region
chr1:205701041_205701541	-1.33115	-1.16062	-1.22469	-1.41111	-1.14303	-1.25412	206	Target_Region
chr7:100890233_100890733	-1.36129	-0.692055	-2.18044	-1.36131	-0.688024	-1.25662	207	Target_Region
chr4:6269468_6269968	-1.35842	-1.19273	-1.32197	-1.31348	-1.16423	-1.27017	208	Target_Region
chr16:10617184_10617684	-1.45389	-1.19703	-1.18619	-1.29104	-1.22921	-1.27147	209	Target_Region
chr10:103783603_103784103	-1.27239	-1.19193	-1.28559	-1.40579	-1.23418	-1.27798	210	Target_Region
chr7:116210194_116210694	-1.43632	-1.05955	-1.36526	-1.44335	-1.30713	-1.32232	211	Target_Region
chr1:154936743_154937243	-1.53248	-1.24926	-1.4084	-1.38373	-1.11431	-1.33763	212	Target_Region
chr12:69689051_69689551	-1.62217	-1.7549	-0.92606	-0.787282	-1.6263	-1.34334	213	Target_Region
chr7:100803478_100803978	-1.45175	-1.28657	-1.47524	-1.37674	-1.14093	-1.34625	214	Target_Region
chr7:100825912_100826412	-1.45519	-1.30301	-1.35755	-1.37608	-1.26196	-1.35076	215	Target_Region
chr7:100879727_100880227	-1.49604	-1.32369	-1.35591	-1.3862	-1.2257	-1.35751	216	Target_Region
chr7:116560218_116560718	-1.50153	-1.23688	-1.41347	-1.40122	-1.27603	-1.36583	217	Target_Region
chr7:100879691_100880191	-1.50477	-1.33137	-1.36278	-1.39619	-1.23417	-1.36586	218	Target_Region
chr15:72203384_72203884	-1.33495	-1.27661	-1.4769	-1.61045	-1.13244	-1.36627	219	Target_Region
chr12:33438812_33439312	-1.51298	-1.37411	-1.39357	-1.3416	-1.26431	-1.37731	220	Target_Region
chr6:41683507_41684007	-1.62121	-1.53385	-1.20768	-1.26322	-1.29151	-1.38349	221	Target_Region
chr12:24561941_24562441	-1.38297	-1.19848	-1.42535	-1.64692	-1.34512	-1.39977	222	Target_Region
chr2:59733889_59734389	-1.40461	-1.32221	-1.52646	-1.47375	-1.2749	-1.40039	223	Target_Region
chr14:23388772_23389272	-1.54156	-1.32101	-1.41878	-1.43999	-1.29957	-1.40418	224	Target_Region
chr2:111116954_111117454	-1.42848	-1.39423	-1.30007	-1.49205	-1.4453	-1.41203	225	Target_Region
chr1:10679517_10680017	-1.61599	-1.47772	-1.31203	-1.45924	-1.39431	-1.45186	226	Target_Region
chr11:19988507_19989007	-1.4763	-1.39417	-1.56168	-1.54933	-1.35104	-1.4665	227	Target_Region
chr12:81987323_81987823	-1.40884	-1.32189	-1.61428	-1.82831	-1.22789	-1.48024	228	Target_Region
chr2:200306038_200306538	-1.54656	-1.47935	-1.4145	-1.54975	-1.42186	-1.4824	229	Target_Region
chr11:65481520_65482020	-1.35811	-1.59555	-1.47373	-1.80585	-1.18871	-1.48439	230	Target_Region
chr4:23789699_23790199	-1.70897	-1.2964	-1.48534	-1.37132	-1.57803	-1.48801	231	Target_Region
chr7:150960915_150961415	-1.62247	-1.47831	-1.40548	-1.60305	-1.36637	-1.49514	232	Target_Region
chr12:56636150_56636650	-1.60663	-1.47908	-1.3872	-1.50161	-1.51042	-1.49699	233	Target_Region
chr12:33439588_33440088	-1.7107	-1.69135	-1.26517	-1.62527	-1.20899	-1.5003	234	Target_Region
chr2:219491206_219491706	-1.67214	-1.34161	-1.69056	-1.55825	-1.32674	-1.51786	235	Target_Region
chr1:26035237_26035737	-1.66433	-1.4745	-1.5435	-1.46979	-1.44958	-1.52034	236	Target_Region
chr16:66603956_66604456	-1.52927	-1.47611	-1.59859	-1.52214	-1.54807	-1.53484	237	Target_Region
chr2:53827736_53828236	-1.52611	-1.56665	-1.59958	-1.51447	-1.49276	-1.53991	238	Target_Region
chr10:76190603_76191103	-1.64851	-1.56982	-1.65311	-1.58207	-1.25601	-1.54191	239	Target_Region
chr3:38725654_38726154	-1.65889	-1.70025	-1.68472	-1.58799	-1.10502	-1.54737	240	Target_Region
chr9:95018538_95019038	-1.67609	-1.39304	-1.61375	-1.69533	-1.42509	-1.56066	241	Target_Region
chr18:36629005_36629505	-1.56863	-1.55034	-1.66806	-1.8855	-1.20771	-1.57605	242	Target_Region
chr12:109645734_109646234	-1.74169	-1.47879	-1.64653	-1.69203	-1.36411	-1.58463	243	Target_Region
chr15:73375891_73376391	-1.85424	-1.60029	-1.54952	-1.61844	-1.42524	-1.60955	244	Target_Region
chr14:23380297_23380797	-1.7614	-1.62775	-1.62394	-1.58579	-1.51896	-1.62357	245	Target_Region
chr11:57779276_57779776	-1.72841	-1.71163	-1.59299	-1.5795	-1.52276	-1.62706	246	Target_Region
chr1:154431502_154432002	-1.68977	-1.23759	-1.41107	-1.75325	-2.14202	-1.64674	247	Target_Region
chr1:154438442_154438942	-1.54083	-1.45597	-1.83988	-1.8048	-1.61335	-1.65097	248	Target_Region
chr7:100226444_100226944	-1.67958	-1.57977	-1.75345	-1.71951	-1.55681	-1.65782	249	Target_Region
chr5:44808555_44809055	-1.50141	-0.935618	-1.99789	-2.33613	-1.53809	-1.66183	250	Target_Region
chr1:207752561_207753061	-1.69451	-1.66302	-1.6292	-1.79729	-1.55589	-1.66798	251	Target_Region
chr3:38723975_38724475	-1.73763	-1.72371	-1.72968	-1.77433	-1.40654	-1.67438	252	Target_Region
chr5:177130633_177131133	-1.84933	-1.82824	-1.68575	-1.64111	-1.55635	-1.71216	253	Target_Region
chr11:43738797_43739297	-1.78855	-1.67243	-1.84516	-1.88521	-1.40624	-1.71952	254	Target_Region
chr1:154839565_154840065	-1.74902	-1.62353	-1.66202	-1.86398	-1.70481	-1.72067	255	Target_Region
chr9:125507198_125507698	-1.74927	-1.75923	-1.81634	-1.85104	-1.4339	-1.72195	256	Target_Region
chr7:136941020_136941520	-1.7488	-1.77993	-2.01417	-1.72428	-1.51964	-1.75736	257	Target_Region
chr1:212088423_212088923	-1.79285	-1.57017	-2.09118	-1.83359	-1.5248	-1.76252	258	Target_Region
chr6:87336333_87336833	-1.8753	-1.6467	-1.82508	-1.93242	-1.59266	-1.77443	259	Target_Region
chr3:38645520_38646020	-2.00556	-1.924	-1.57163	-1.69099	-1.77494	-1.79342	260	Target_Region
chr1:154427477_154427977	-1.88306	-1.61898	-1.77554	-1.88789	-1.80735	-1.79456	261	Target_Region
chr15:72155959_72156459	-1.92849	-1.62289	-1.92274	-1.88978	-1.62829	-1.79844	262	Target_Region
chr3:49805158_49805658	-1.89025	-1.76916	-1.89391	-1.74054	-1.74051	-1.80687	263	Target_Region
chr6:16416547_16417047	-1.86692	-1.80196	-1.89765	-1.99698	-1.47737	-1.80818	264	Target_Region
chr12:110270461_110270961	-1.88874	-1.78697	-1.88207	-1.91563	-1.59514	-1.81371	265	Target_Region
chr18:48947500_48948000	-1.99944	-1.76285	-1.80518	-1.97769	-1.54893	-1.81882	266	Target_Region
chr6:87333818_87334318	-1.88192	-1.8232	-1.82441	-2.00331	-1.63026	-1.83262	267	Target_Region
chr6:121849451_121849951	-1.80795	-1.73343	-2.01246	-2.03783	-1.58027	-1.83439	268	Target_Region
chr14:21104386_21104886	-1.75765	-1.9402	-1.87935	-1.86378	-1.74619	-1.83743	269	Target_Region
chr14:23387318_23387818	-1.91744	-1.77379	-1.79773	-1.86302	-1.84613	-1.83962	270	Target_Region
chr15:71880202_71880702	-1.87741	-1.82962	-1.89458	-1.9379	-1.6876	-1.84542	271	Target_Region
chr14:23394322_23394822	-1.93625	-1.79948	-1.96639	-1.85389	-1.69005	-1.84921	272	Target_Region
chr7:26534603_26535103	-1.91303	-1.84054	-1.94232	-1.99088	-1.58142	-1.85364	273	Target_Region
chr10:100433716_100434216	-1.91248	-1.83357	-2.10939	-1.90229	-1.53449	-1.85845	274	Target_Region
chr14:52063094_52063594	-1.99957	-1.85253	-1.80925	-1.90458	-1.72679	-1.85854	275	Target_Region
chr14:23302633_23303133	-1.92762	-1.75932	-1.9479	-1.93099	-1.75342	-1.86385	276	Target_Region
chr12:38721470_38721970	-1.93401	-1.8426	-1.89725	-1.85193	-1.84088	-1.87333	277	Target_Region
chr12:38332751_38333251	-1.99493	-1.92385	-2.07214	-1.80121	-1.63157	-1.88474	278	Target_Region
chr11:62665016_62665516	-2.05962	-1.81236	-1.98486	-1.92833	-1.65939	-1.88891	279	Target_Region
chr2:69559853_69560353	-1.99056	-1.84482	-2.01961	-1.99427	-1.73781	-1.91741	280	Target_Region
chr11:65510700_65511200	-1.8495	-1.94828	-2.16124	-1.95566	-1.70934	-1.9248	281	Target_Region
chr11:128915026_128915526	-1.8924	-1.86242	-2.12854	-2.02918	-1.82412	-1.94733	282	Target_Region
chr7:136940066_136940566	-2.00865	-1.97862	-2.07425	-1.96595	-1.75329	-1.95615	283	Target_Region
chr18:22213190_22213690	-2.02324	-1.81946	-2.12704	-2.03861	-1.83199	-1.96807	284	Target_Region
chr15:73305844_73306344	-2.12846	-1.97487	-2.11855	-2.16941	-1.68379	-2.01502	285	Target_Region
chr1:46767628_46768128	-2.15627	-2.15441	-1.99482	-2.01823	-1.94195	-2.05314	286	Target_Region
chr14:23378705_23379205	-2.10544	-1.97708	-2.05871	-2.24299	-1.95196	-2.06723	287	Target_Region
chr4:110796670_110797170	-1.98654	-1.88117	-2.51834	-2.44932	-1.55769	-2.07861	288	Target_Region
chr1:115753887_115754387	-2.14195	-2.00697	-2.23324	-2.3031	-1.92522	-2.1221	289	Target_Region
chr19:11155694_11156194	-2.23275	-2.18662	-2.15249	-2.15628	-1.89738	-2.1251	290	Target_Region
chr12:24605331_24605831	-2.08673	-2.01761	-2.30285	-2.39214	-1.89627	-2.13912	291	Target_Region
chr1:46037065_46037565	-2.20701	-2.18693	-2.1606	-2.25121	-1.89988	-2.14113	292	Target_Region
chr5:44871317_44871817	-2.2122	-2.14875	-2.25819	-2.27236	-1.92431	-2.16316	293	Target_Region
chr7:136912281_136912781	-2.05621	-2.2239	-2.49057	-2.27988	-1.82427	-2.17496	294	Target_Region
chr6:118660110_118660610	-2.38701	-2.22949	-2.25103	-2.23817	-1.85063	-2.19127	295	Target_Region
chr1:236681115_236681615	-2.30762	-2.26124	-2.29095	-2.20702	-1.96938	-2.20724	296	Target_Region
chr12:110468027_110468527	-2.29538	-2.13233	-2.29076	-2.30552	-2.02384	-2.20957	297	Target_Region
chr5:168968146_168968646	-2.32967	-2.23194	-2.28397	-2.27473	-2.14511	-2.25309	298	Target_Region
chr4:148141477_148141977	-2.43111	-2.3225	-2.34176	-2.13928	-2.03499	-2.25393	299	Target_Region
chr3:186611400_186611899	-2.24758	-2.13988	-2.33615	-2.49721	-2.09552	-2.26327	300	Negative_Control
chr14:23399169_23399669	-2.39429	-2.37557	-2.23315	-2.4427	-2.05337	-2.29982	301	Target_Region
chr6:36836358_36836858	-2.43172	-2.29895	-2.31534	-2.30519	-2.32265	-2.33477	302	Target_Region
chr10:103785980_103786480	-2.44196	-2.23992	-2.43213	-2.46792	-2.17562	-2.35151	303	Target_Region
chr16:16048957_16049457	-2.49104	-2.39323	-2.41892	-2.42797	-2.1498	-2.37619	304	Target_Region
chr3:24434135_24434635	-2.37616	-2.36814	-2.5291	-2.39029	-2.21998	-2.37673	305	Target_Region
chr7:35277259_35277759	-2.46907	-2.39955	-2.4802	-2.49785	-2.03956	-2.37725	306	Target_Region
chr10:100481433_100481933	-2.42308	-2.38308	-2.62711	-2.39332	-2.10618	-2.38655	307	Target_Region
chr7:116525955_116526455	-2.58588	-2.32958	-2.40831	-2.64795	-2.18534	-2.43141	308	Target_Region
chr3:49867696_49868196	-2.53225	-2.52569	-2.65387	-2.60215	-2.35515	-2.53382	309	Target_Region
chr12:34458902_34459402	-2.71157	-2.40014	-2.41474	-2.70109	-2.44358	-2.53422	310	Target_Region
chr6:36837667_36838167	-2.97384	-2.44019	-2.11733	-2.66982	-2.50052	-2.54034	311	Target_Region
chr5:128920773_128921273	-2.48181	-2.4504	-2.7695	-3.00671	-2.13005	-2.5677	312	Target_Region
chr12:33217071_33217571	-2.46141	-2.50422	-2.84144	-2.68531	-2.39381	-2.57724	313	Target_Region
chr10:73887653_73888153	-1.92148	-2.32367	-2.77692	-3.30362	-2.64652	-2.59444	314	Target_Region
chr6:118504586_118505086	-2.63688	-2.52071	-2.8629	-2.69773	-2.41625	-2.62689	315	Target_Region
chr5:128925844_128926344	-2.89467	-2.67612	-2.78283	-2.71606	-2.52053	-2.71804	316	Target_Region
chr5:172746900_172747399	-2.73175	-2.64312	-2.91999	-2.89135	-2.64348	-2.76594	317	Negative_Control
chr3:48548645_48549145	-2.81009	-2.47154	-3.05565	-3.17532	-2.44793	-2.79211	318	Target_Region
chr2:209996000_209996499	-2.66257	-2.73782	-3.06338	-3.34661	-2.52908	-2.86789	319	Negative_Control
chr14:23358026_23358526	-2.90582	-2.72529	-3.1835	-3.06899	-2.78683	-2.93409	320	Target_Region
chr10:73649818_73650318	-2.93093	-2.92832	-3.34736	-3.11268	-3.24345	-3.11255	321	Target_Region
chr14:23382407_23382907	-3.45732	-3.25173	-3.02825	-3.23161	-3.0033	-3.19444	322	Target_Region
chr17:46106920_46107420	-3.20071	-2.96312	-3.37438	-3.45735	-3.00454	-3.20002	323	Target_Region
chr7:100867406_100867906	-3.38207	-3.42307	-2.98647	-3.67988	-3.40994	-3.37629	324	Target_Region
chr1:147821816_147822316	-3.62596	-3.24287	-3.58721	-3.59379	-3.28018	-3.466	325	Target_Region
chr19:40341745_40342245	-3.83418	-3.73928	-3.36069	-3.44653	-3.72568	-3.62127	326	Target_Region
chr4:148067231_148067731	-4.04709	-3.77376	-3.99526	-4.15848	-4.00088	-3.99509	327	Target_Region
chr14:23384639_23385139	-4.04757	-3.80351	-4.14303	-4.61604	-3.71552	-4.06513	328	Target_Region
chr15:72199666_72200166	-3.96953	-3.69686	-4.37409	-4.72393	-3.73778	-4.10044	329	Target_Region
chr9:81098300_81098799	-4.12478	-4.02767	-4.46199	-4.36492	-4.09539	-4.21495	330	Negative_Control
chr16:64933832_64934332	-4.04273	-3.79885	-4.64466	-4.79678	-3.95551	-4.24771	331	Target_Region
chr14:72889340_72889840	-4.12853	-4.10095	-4.34616	-4.66583	-4.11231	-4.27076	332	Target_Region
chr7:123655546_123656046	-4.37898	-4.25754	-4.38388	-4.09242	-4.30329	-4.28322	333	Target_Region
chr7:116876628_116877128	-4.13507	-3.9193	-4.38843	-4.66247	-4.50749	-4.32255	334	Target_Region
chr12:33985037_33985537	-4.26762	-4.18321	-4.47045	-4.61935	-4.52029	-4.41218	335	Target_Region
chr14:52043653_52044153	-4.45656	-4.43244	-4.78875	-4.66735	-4.58222	-4.58546	336	Target_Region
chr10:29322760_29323260	-4.96394	-5.14633	-4.86185	-5.05049	-5.20677	-5.04588	337	Target_Region
chr3:197709600_197710099	-6.10151	-5.73019	-5.7764	-5.7575	-5.2498	-5.72308	338	Negative_Control
chr1:45929277_45929777	-5.80919	-5.31551	-5.71626	-6.24987	-5.87096	-5.79236	339	Target_Region
chr5:138331749_138332249	-6.04035	-6.33188	-6.47005	-6.33315	-6.12289	-6.25966	340	Target_Region
